# Role of Caveolin 1 in metabolic programming of fetal brain

**DOI:** 10.1101/2022.10.18.512714

**Authors:** Maliha Islam, Susanta K Behura

## Abstract

Caveolin-1 (*Cav1*) encodes a major protein of the lipid rafts, called caveolae, which are plasma membrane invaginations found in most cells of mammals. *Cav1*-null mice, at an early adult age, exhibit symptoms that are hallmarks of Alzheimer’s disease, and show brain aging similar to that of one and half year old wildtype mice. In the present study, integrative analysis of metabolomics, transcriptomics, epigenetics and single cell data was performed to test the hypothesis that metabolic deregulation of fetal brain due to lack of *Cav1* influenced brain aging in these mice. The results of this study show that lack of *Cav1* deregulated lipid and amino acid metabolism in the fetal brain. Genes associated with the deregulated metabolites were significantly altered in specific glial cells of the fetal brain, and epigenetically altered in a coordinated manner with specific genes of mouse epigenetic clock. The interaction between metabolic and epigenetic changes in the fetal brain altered gene expression of the brain at old age. Together, these results suggested that metabolic deregulation in the fetal life elicited an epigenetic memory that altered brain programming for aging in *Cav1*-null mice.
