## Supplementary material for "Role of Caveolin 1 in metabolic programming of fetal brain": Table S1

### Sheet: Sheet1
List of deregulated metabolites in the fetal brain of Cav1-knockout (KO) mice compared to WT mice. Metabolic pathways associated with these compounds are also listed, where applicable.																				Metabolite	paths
																				5,6-Dihydrouracil	Pyrimidine metabolism, beta-Alanine metabolism, Pantothenate and CoA biosynthesis
Metabolite	Datbase_ID	Pathway(s) association	WT_1	WT_2	WT_3	KO_1	KO_2	KO_3	P-value	Change in KO relative to WT (fold change)										alpha-glycerophosphate ester	Glycerolipid metabolism, Glycerophospholipid metabolism, Biosynthesis of secondary metabolites
Cholestrol	110.1(57.4642,NF05_Cholestrol TMS)	Steroid biosynthesis, Primary bile acid biosynthesis, Steroid hormone biosynthesis, Steroid degradation, Biosynthesis of various alkaloids, Ovarian steroidogenesis, Aldosterone synthesis and secretion, Cortisol synthesis and secretion, Fat digestion and absorption, Bile secretion, Vitamin digestion and absorption, Cholesterol metabolism, Lipid and atherosclerosis	19.9349	36.1764	32.7492	4.69397	4.50494	0.0311718	0.00341464	Decrease (10)										Cholestrol	Steroid biosynthesis, Primary bile acid biosynthesis, Steroid hormone biosynthesis, Steroid degradation, Biosynthesis of various alkaloids, Ovarian steroidogenesis, Aldosterone synthesis and secretion, Cortisol synthesis and secretion, Fat digestion and absorption, Bile secretion, Vitamin digestion and absorption, Cholesterol metabolism, Lipid and atherosclerosis
Stearic Acid	43.2(41.732,NF07_Stearic Acid, O-TMS)	Fatty acid biosynthesis, Biosynthesis of unsaturated fatty acids	74.7894	139.643	121.51	0.117641	0.990656	1.35624	0.00226336	Decrease (100)										Citric acid	Citrate cycle (TCA cycle), Alanine, aspartate and glutamate metabolism, Glyoxylate and dicarboxylate metabolism, Biosynthesis of siderophore group nonribosomal peptides, Biosynthesis of terpenoids and steroids, Biosynthesis of alkaloids derived from ornithine, lysine and nicotinic acid, Biosynthesis of alkaloids derived from histidine and purine, Biosynthesis of alkaloids derived from terpenoid a…
6-Dihydrouracil	45.1(16.6081,5,6-Dihydrouracil; GC-EI-TOF; MS; 2 TMS; BP)	NA	100.272	108.533	109.59	41.9596	46.0074	28.7478	0.000179038	Decrease (2.7)										Creatine	Glycine, serine and threonine metabolism, Arginine and proline metabolism
Hexadecanoic Acid	75.1(38.1773,NF07_Hexadecanoic Acid, O-TMS)	Fatty acid biosynthesis, Fatty acid elongation, Fatty acid degradation, Cutin, suberine and wax biosynthesis, Biosynthesis of unsaturated fatty acids, Biosynthesis of plant secondary metabolites, Fatty acid metabolism	84.0461	145.284	139.621	0.126819	40.1065	37.953	0.00723637	Decrease (4.76)										D-erythro-sphingosine	Sphingolipid metabolism, Calcium signaling pathway, Sphingolipid signaling pathway, Phospholipase D signaling pathway, Neuroactive ligand-receptor interaction, Apelin signaling pathway, Fc gamma R-mediated phagocytosis
L-Proline	156.1(26.9635,NF07_?L-Proline 5-oxo, N,O-TMS)	Arginine and proline metabolism, Carbapenem biosynthesis, Prodigiosin biosynthesis, Novobiocin biosynthesis, Staurosporine biosynthesis, D-Amino acid metabolism, Aminoacyl-tRNA biosynthesis, Metabolic pathways, Biosynthesis of secondary metabolites, Biosynthesis of amino acids, ABC transporters, Protein digestion and absorption, Mineral absorption, Central carbon metabolism in cancer	120.728	205.221	174.603	39.6134	19.4829	21.5661	0.00268781	Decrease (6.25)										Glycine	Primary bile acid biosynthesis, Purine metabolism, Glycine, serine and threonine metabolism, Lysine degradation, Phosphonate and phosphinate metabolism, Cyanoamino acid metabolism, D-Amino acid metabolism, Glutathione metabolism, Glyoxylate and dicarboxylate metabolism, Methane metabolism, Thiamine metabolism, Porphyrin metabolism, Aminoacyl-tRNA biosynthesis, Biosynthesis of secondary metabolite…
L-Valine	144.1(18.7499,NF08_L-Valine, N,O-TMS)	Valine, leucine and isoleucine degradation, Valine, leucine and isoleucine biosynthesis, Penicillin and cephalosporin biosynthesis, Cyanoamino acid metabolism, Pantothenate and CoA biosynthesis, Glucosinolate biosynthesis, Aminoacyl-tRNA biosynthesis, Biosynthesis of plant secondary metabolites, Biosynthesis of alkaloids derived from shikimate pathway, Metabolic pathways, Biosynthesis of secondar…	8.62632	9.82662	9.68444	102.09	101.74	97.6423	2.06911e-07	Increase (10.71)										Hexadecanoic Acid	Fatty acid biosynthesis, Fatty acid elongation, Fatty acid degradation, Cutin, suberine and wax biosynthesis, Biosynthesis of unsaturated fatty acids, Biosynthesis of plant secondary metabolites, Fatty acid metabolism
Hypotaurine	188.1(28.9021,Hypotaurine; GC-EI-TOF; MS; 3 TMS; BP)	Taurine and hypotaurine metabolism	2.46619	2.02513	4.70758	29.0432	35.0273	40.0109	0.000322504	Increase (11.31)										Hypotaurine	Taurine and hypotaurine metabolism
Glycine	174.1(21.3649,Glycine; GC-EI-TOF; MS; 3 TMS; BP)	Primary bile acid biosynthesis, Purine metabolism, Glycine, serine and threonine metabolism, Lysine degradation, Phosphonate and phosphinate metabolism, Cyanoamino acid metabolism, D-Amino acid metabolism, Glutathione metabolism, Glyoxylate and dicarboxylate metabolism, Methane metabolism, Thiamine metabolism, Porphyrin metabolism, Aminoacyl-tRNA biosynthesis, Biosynthesis of secondary metabolite…	20.7626	26.0669	24.0367	311.239	282.862	219.129	0.000409293	Increase (11.48)										L-Alanine	Alanine, aspartate and glutamate metabolism, Cysteine and methionine metabolism, Taurine and hypotaurine metabolism, Selenocompound metabolism, D-Amino acid metabolism, Aminoacyl-tRNA biosynthesis, Biosynthesis of various other secondary metabolites, Biosynthesis of secondary metabolites, Carbon metabolism, Biosynthesis of amino acids, Vancomycin resistance, Sulfur relay system, Protein digestion…
Citric acid	273.1(33.4625,Citric acid; GC-EI-TOF; MS; 4 TMS; BP)	Citrate cycle (TCA cycle), Alanine, aspartate and glutamate metabolism, Glyoxylate and dicarboxylate metabolism, Biosynthesis of siderophore group nonribosomal peptides, Biosynthesis of terpenoids and steroids, Biosynthesis of alkaloids derived from ornithine, lysine and nicotinic acid, Biosynthesis of alkaloids derived from histidine and purine, Biosynthesis of alkaloids derived from terpenoid a…	1.96438	2.19254	1.70478	23.4573	24.8754	21.8018	9.2035e-06	Increase (11.96)										L-Aspartic acid	Arginine biosynthesis, Alanine, aspartate and glutamate metabolism, Glycine, serine and threonine metabolism, Monobactam biosynthesis, Cysteine and methionine metabolism, Lysine biosynthesis, Histidine metabolism, beta-Alanine metabolism, Cyanoamino acid metabolism, D-Amino acid metabolism, Carbon fixation in photosynthetic organisms, Nicotinate and nicotinamide metabolism, Pantothenate and CoA b…
L-Isoleucine	158.1(20.9192,NF07_L-Isoleucine, N,O-TMS)	Valine, leucine and isoleucine degradation, Valine, leucine and isoleucine biosynthesis, Cyanoamino acid metabolism, Tropane, piperidine and pyridine alkaloid biosynthesis, Glucosinolate biosynthesis, Aminoacyl-tRNA biosynthesis, Biosynthesis of plant secondary metabolites, Biosynthesis of alkaloids derived from ornithine, lysine and nicotinic acid, Metabolic pathways, Biosynthesis of secondary m…	2.87603	3.61037	3.69022	38.3427	47.3759	41.1563	6.56278e-05	Increase (12.47)										L-Glutamic acid	Arginine biosynthesis, Alanine, aspartate and glutamate metabolism, Arginine and proline metabolism, Carbapenem biosynthesis, Histidine metabolism, Taurine and hypotaurine metabolism, D-Amino acid metabolism, Glutathione metabolism, Neomycin, kanamycin and gentamicin biosynthesis, Glyoxylate and dicarboxylate metabolism, Butanoate metabolism, C5-Branched dibasic acid metabolism, Porphyrin metabol…
L-Tyrosine	218.1(36.0817,NF07_L-Tyrosine, N,O-bis(trimethylsilyl)-, trimethylsilyl ester)	Ubiquinone and other terpenoid-quinone biosynthesis, Monobactam biosynthesis, Tyrosine metabolism, Phenylalanine metabolism, Phenylalanine, tyrosine and tryptophan biosynthesis, Novobiocin biosynthesis, Cyanoamino acid metabolism, Methane metabolism, Thiamine metabolism, Phenylpropanoid biosynthesis, Isoquinoline alkaloid biosynthesis, Betalain biosynthesis, Glucosinolate biosynthesis, Aminoacyl-…	0.536633	0.728539	1.13778	15.6805	8.16345	13.5682	0.0032639	Increase (15.57)										L-Isoleucine	Valine, leucine and isoleucine degradation, Valine, leucine and isoleucine biosynthesis, Cyanoamino acid metabolism, Tropane, piperidine and pyridine alkaloid biosynthesis, Glucosinolate biosynthesis, Aminoacyl-tRNA biosynthesis, Biosynthesis of plant secondary metabolites, Biosynthesis of alkaloids derived from ornithine, lysine and nicotinic acid, Metabolic pathways, Biosynthesis of secondary m…
Ribitol	103.1(31.4406,Ribitol; GC-EI-TOF; MS; 5 TMS; BP)	Pentose and glucuronate interconversions, Riboflavin metabolism	28.1835	28.3599	30.7941	534.286	453.626	514.46	2.0702e-05	Increase (17.2)										L-Lysine	Lysine biosynthesis, Lysine degradation, D-Amino acid metabolism, Biotin metabolism, Tropane, piperidine and pyridine alkaloid biosynthesis, Aminoacyl-tRNA biosynthesis, Biosynthesis of various other secondary metabolites, Biosynthesis of plant secondary metabolites, Biosynthesis of alkaloids derived from ornithine, lysine and nicotinic acid, Metabolic pathways, Biosynthesis of secondary metaboli…
L-Glutamic acid	246.1(29.117,NF08_L-Glutamic acid (3TMS))	Arginine biosynthesis, Alanine, aspartate and glutamate metabolism, Arginine and proline metabolism, Carbapenem biosynthesis, Histidine metabolism, Taurine and hypotaurine metabolism, D-Amino acid metabolism, Glutathione metabolism, Neomycin, kanamycin and gentamicin biosynthesis, Glyoxylate and dicarboxylate metabolism, Butanoate metabolism, C5-Branched dibasic acid metabolism, Porphyrin metabol…	5.38955	8.35799	8.86619	170.149	147.544	106.775	0.000980221	Increase (18.77)										L-Proline	Arginine and proline metabolism, Carbapenem biosynthesis, Prodigiosin biosynthesis, Novobiocin biosynthesis, Staurosporine biosynthesis, D-Amino acid metabolism, Aminoacyl-tRNA biosynthesis, Metabolic pathways, Biosynthesis of secondary metabolites, Biosynthesis of amino acids, ABC transporters, Protein digestion and absorption, Mineral absorption, Central carbon metabolism in cancer
Lactic Acid	117.1(14.3058,NF07_Lactic Acid, O,O-TMS)	Glycolysis / Gluconeogenesis, Fructose and mannose metabolism, Pyruvate metabolism, Propanoate metabolism, Styrene degradation, Metabolic pathways, Biosynthesis of secondary metabolites, Microbial metabolism in diverse environments, cAMP signaling pathway, HIF-1 signaling pathway, Glucagon signaling pathway, Central carbon metabolism in cancer	115.599	136.834	131.736	2615.01	2481.18	2332.26	4.40668e-06	Increase (19.34)										L-Serine	Glycine, serine and threonine metabolism, Monobactam biosynthesis, Cysteine and methionine metabolism, Cyanoamino acid metabolism, D-Amino acid metabolism, Glycerophospholipid metabolism, Sphingolipid metabolism, Glyoxylate and dicarboxylate metabolism, Methane metabolism, Sulfur metabolism, Aminoacyl-tRNA biosynthesis, Biosynthesis of various other secondary metabolites, Biosynthesis of various …
D-erythro-sphingosine	204(34.6736,D-erythro-sphingosine)	Sphingolipid metabolism, Calcium signaling pathway, Sphingolipid signaling pathway, Phospholipase D signaling pathway, Neuroactive ligand-receptor interaction, Apelin signaling pathway, Fc gamma R-mediated phagocytosis	0.044645	1.06452	0.676982	12.2205	10.5938	12.7546	4.73616e-05	Increase (19.91)										L-Threonine	Glycine, serine and threonine metabolism, Monobactam biosynthesis, Valine, leucine and isoleucine biosynthesis, D-Amino acid metabolism, Porphyrin metabolism, Aminoacyl-tRNA biosynthesis, Biosynthesis of plant secondary metabolites, Metabolic pathways, Biosynthesis of secondary metabolites, Microbial metabolism in diverse environments, Biosynthesis of amino acids, ABC transporters, Protein digest…
Phosphoric Acid	299.1(20.3164,NF07_Phosphoric Acid, O,O,O-TMS)	Oxidative phosphorylation, Photosynthesis, ABC transporters, Two-component system, Quorum sensing, Cell cycle - yeast, Parathyroid hormone synthesis, secretion and action, Mineral absorption, Parkinson disease, Pathways of neurodegeneration - multiple diseases	2864.73	4393.17	5049.81	12423.8	11548.9	9718.08	0.00113123	Increase (2.74)										L-Tyrosine	Ubiquinone and other terpenoid-quinone biosynthesis, Monobactam biosynthesis, Tyrosine metabolism, Phenylalanine metabolism, Phenylalanine, tyrosine and tryptophan biosynthesis, Novobiocin biosynthesis, Cyanoamino acid metabolism, Methane metabolism, Thiamine metabolism, Phenylpropanoid biosynthesis, Isoquinoline alkaloid biosynthesis, Betalain biosynthesis, Glucosinolate biosynthesis, Aminoacyl-…
L-Alanine	116.1(15.5403,L-Alanine; GC-EI-TOF; MS; 3 TMS; BP)	Alanine, aspartate and glutamate metabolism, Cysteine and methionine metabolism, Taurine and hypotaurine metabolism, Selenocompound metabolism, D-Amino acid metabolism, Aminoacyl-tRNA biosynthesis, Biosynthesis of various other secondary metabolites, Biosynthesis of secondary metabolites, Carbon metabolism, Biosynthesis of amino acids, Vancomycin resistance, Sulfur relay system, Protein digestion…	44.9754	50.402	54.0486	1004.32	1003.22	1003.85	1.80045e-10	Increase (20.15)										L-Valine	Valine, leucine and isoleucine degradation, Valine, leucine and isoleucine biosynthesis, Penicillin and cephalosporin biosynthesis, Cyanoamino acid metabolism, Pantothenate and CoA biosynthesis, Glucosinolate biosynthesis, Aminoacyl-tRNA biosynthesis, Biosynthesis of plant secondary metabolites, Biosynthesis of alkaloids derived from shikimate pathway, Metabolic pathways, Biosynthesis of secondar…
Urea	146.1(19.6764,NF09_Urea, N,N-TMS)	Arginine biosynthesis, Purine metabolism, Pyrimidine metabolism, Arginine and proline metabolism, Biotin metabolism, Atrazine degradation, Metabolic pathways, Microbial metabolism in diverse environments, ABC transporters, Epithelial cell signaling in Helicobacter pylori infection	0.0571457	0.210133	0.721545	781.115	749.235	628.932	5.02334e-05	Increase (2183.69)										Lactic Acid	Glycolysis / Gluconeogenesis, Fructose and mannose metabolism, Pyruvate metabolism, Propanoate metabolism, Styrene degradation, Metabolic pathways, Biosynthesis of secondary metabolites, Microbial metabolism in diverse environments, cAMP signaling pathway, HIF-1 signaling pathway, Glucagon signaling pathway, Central carbon metabolism in cancer
Myo-Inositol	305.1(38.9743,Myo-Inositol; GC-EI-TOF; MS; 6 TMS; BP)	Galactose metabolism, Ascorbate and aldarate metabolism, Streptomycin biosynthesis, Inositol phosphate metabolism, Metabolic pathways, Biosynthesis of secondary metabolites, Microbial metabolism in diverse environments, Biosynthesis of nucleotide sugars, ABC transporters, Phosphatidylinositol signaling system	57.701	247.598	177.603	3681.84	4213.79	3071.7	0.000237319	Increase (22.71)										Methionine	Cysteine and methionine metabolism, D-Amino acid metabolism, Glucosinolate biosynthesis, Aminoacyl-tRNA biosynthesis, Biosynthesis of various plant secondary metabolites, Biosynthesis of plant secondary metabolites, Biosynthesis of plant hormones, Metabolic pathways, Biosynthesis of secondary metabolites, 2-Oxocarboxylic acid metabolism, Biosynthesis of amino acids, Biosynthesis of cofactors, Ant…
L-Threonine	218.1(23.3097,L-Threonine; GC-EI-TOF; MS; 3 TMS; BP)	Glycine, serine and threonine metabolism, Monobactam biosynthesis, Valine, leucine and isoleucine biosynthesis, D-Amino acid metabolism, Porphyrin metabolism, Aminoacyl-tRNA biosynthesis, Biosynthesis of plant secondary metabolites, Metabolic pathways, Biosynthesis of secondary metabolites, Microbial metabolism in diverse environments, Biosynthesis of amino acids, ABC transporters, Protein digest…	28.3737	32.0626	35.79	121.485	155.96	132.453	0.000274445	Increase (4.26)										Myo-Inositol	Galactose metabolism, Ascorbate and aldarate metabolism, Streptomycin biosynthesis, Inositol phosphate metabolism, Metabolic pathways, Biosynthesis of secondary metabolites, Microbial metabolism in diverse environments, Biosynthesis of nucleotide sugars, ABC transporters, Phosphatidylinositol signaling system
alpha-glycerophosphate ester	357.1(32.1888,NF07_alpha-glycerophosphate ester, TMS)	Glycerolipid metabolism, Glycerophospholipid metabolism, Biosynthesis of secondary metabolites	1.62954	1.2735	5.25277	172.23	150.368	121.001	0.00031062	Increase (54.39)										Phosphoric Acid	Oxidative phosphorylation, Photosynthesis, ABC transporters, Two-component system, Quorum sensing, Cell cycle - yeast, Parathyroid hormone synthesis, secretion and action, Mineral absorption, Parkinson disease, Pathways of neurodegeneration - multiple diseases
Pyridine	152(16.7631,Golm_Pyridine, 3-hydroxy- (1TMS))	NA	1.58936	1.92006	2.03	12.1688	9.02684	12.7097	0.000607841	Increase (6.12)										Ribitol	Pentose and glucuronate interconversions, Riboflavin metabolism
Threonic Acid	292.1(27.5711,NF07_Threonic Acid,O,O,O,O-TMS)	Ascorbate and aldarate metabolism	2.89479	3.95559	3.76986	30.7803	33.2216	13.4969	0.0115227	Increase (7.3)										Stearic Acid	Fatty acid biosynthesis, Biosynthesis of unsaturated fatty acids
L-Aspartic acid	232.1(26.7307,L-Aspartic acid; GC-EI-TOF; MS; 3 TMS; BP)	Arginine biosynthesis, Alanine, aspartate and glutamate metabolism, Glycine, serine and threonine metabolism, Monobactam biosynthesis, Cysteine and methionine metabolism, Lysine biosynthesis, Histidine metabolism, beta-Alanine metabolism, Cyanoamino acid metabolism, D-Amino acid metabolism, Carbon fixation in photosynthetic organisms, Nicotinate and nicotinamide metabolism, Pantothenate and CoA b…	16.3347	32.2277	31.1288	159.98	255.038	191.264	0.00174892	Increase (7.61)										Taurine	Primary bile acid biosynthesis, Taurine and hypotaurine metabolism, Sulfur metabolism, Metabolic pathways, ABC transporters, Neuroactive ligand-receptor interaction
L-Serine	204.1(22.6132,L-Serine; GC-EI-TOF; MS; 3 TMS; BP)	Glycine, serine and threonine metabolism, Monobactam biosynthesis, Cysteine and methionine metabolism, Cyanoamino acid metabolism, D-Amino acid metabolism, Glycerophospholipid metabolism, Sphingolipid metabolism, Glyoxylate and dicarboxylate metabolism, Methane metabolism, Sulfur metabolism, Aminoacyl-tRNA biosynthesis, Biosynthesis of various other secondary metabolites, Biosynthesis of various …	11.3943	13.019	13.9018	76.3233	113.713	104.79	0.000817081	Increase (7.69)										Threonic Acid	Ascorbate and aldarate metabolism
L-Lysine	174.1(35.7124,NF07_L-Lysine, N,N,N,O-TMS)	Lysine biosynthesis, Lysine degradation, D-Amino acid metabolism, Biotin metabolism, Tropane, piperidine and pyridine alkaloid biosynthesis, Aminoacyl-tRNA biosynthesis, Biosynthesis of various other secondary metabolites, Biosynthesis of plant secondary metabolites, Biosynthesis of alkaloids derived from ornithine, lysine and nicotinic acid, Metabolic pathways, Biosynthesis of secondary metaboli…	2.43316	2.68093	3.69306	26.1072	31.5359	12.0561	0.0125681	Increase (7.91)										Urea	Arginine biosynthesis, Purine metabolism, Pyrimidine metabolism, Arginine and proline metabolism, Biotin metabolism, Atrazine degradation, Metabolic pathways, Microbial metabolism in diverse environments, ABC transporters, Epithelial cell signaling in Helicobacter pylori infection
Methionine	128.1(26.8719,? Methionine_2TMS)	Cysteine and methionine metabolism, D-Amino acid metabolism, Glucosinolate biosynthesis, Aminoacyl-tRNA biosynthesis, Biosynthesis of various plant secondary metabolites, Biosynthesis of plant secondary metabolites, Biosynthesis of plant hormones, Metabolic pathways, Biosynthesis of secondary metabolites, 2-Oxocarboxylic acid metabolism, Biosynthesis of amino acids, Biosynthesis of cofactors, Ant…	1.06434	1.13957	1.44783	8.6921	11.2235	10.4235	0.000149394	Increase (8.31)
4-HYDROXYPYRIDINE	152.1(13.8898,NF07_**4-HYDROXYPYRIDINE,O-TMS)	NA	11.5747	13.7095	13.4685	125.648	84.35	119.245	0.000830607	Increase (8.5)
Pentasiloxane Dodoecamethyl	369.1(17.246,NF07_Pentasiloxane Dodoecamethyl)	NA	2.45458	1.19499	3.13744	22.3518	14.2183	27.0746	0.00376941	Increase (9.38)
