## Supplementary material for "Role of Caveolin 1 in metabolic programming of fetal brain": Table S4

### Sheet: Sheet1
List of genes and metabolites showing covariation in expression in the fetal brain of WT and Cav1-KO mice. They are associated with different clusters (CL1, CL2 and CL3). Mean levels of gene expression and metabolite level are shown. Covariates of genes and metabolites, determined by canonical correlation analysis, are also shown.
Gene	Metabolite	WT (Expression_mean)	KO (Expression_mean)	WT (Metabolite_mean)	KO (Exp_mean)	Cluster	Covariates_genes	Covariates_metabolites
Abcb1a	Cholesterol	135.67	47.33	29.62	3.08	CL1	-0.0149034	-0.0310193
Abcc4	Cholesterol	105.67	34.33	29.62	3.08	CL1	-0.0144693	-0.0310193
Acadvl	Hexadecanoic Acid	463	295	122.98	26.06	CL1	-0.0210195	-0.0220038
Acot2	Cholesterol	116.33	31	29.62	3.08	CL1	-0.021126	-0.0310193
Adcy2	Cholesterol	377.67	210	29.62	3.08	CL1	-0.0301546	-0.0310193
Adcy4	Cholesterol	128.67	51.67	29.62	3.08	CL1	-0.00838426	-0.0310193
Adcy8	Cholesterol	231.67	126	29.62	3.08	CL1	-0.0239254	-0.0310193
Aqp1	Cholesterol	289.67	51.33	29.62	3.08	CL1	-0.0645645	-0.0310193
Armc5	Cholesterol	411.33	118.67	29.62	3.08	CL1	-0.101954	-0.0310193
Bbc3	Cholesterol	413	222.33	29.62	3.08	CL1	-0.0450369	-0.0310193
Bcl2l11	Cholesterol	444.67	212.67	29.62	3.08	CL1	-0.0522698	-0.0310193
Bmp6	Cholesterol	238.67	36	29.62	3.08	CL1	-0.057212	-0.0310193
Btd	Cholesterol	210.33	92.33	29.62	3.08	CL1	-0.021383	-0.0310193
Ccne1	Cholesterol	169.67	96.33	29.62	3.08	CL1	-0.00480331	-0.0310193
Cdh1	Cholesterol	109.67	17	29.62	3.08	CL1	-0.0238409	-0.0310193
Cdkn2c	Cholesterol	328	184.33	29.62	3.08	CL1	-0.0289787	-0.0310193
Col4a6	Cholesterol	236.67	72	29.62	3.08	CL1	-0.043776	-0.0310193
Creb5	Cholesterol	381.33	203	29.62	3.08	CL1	-0.0316371	-0.0310193
Daglb	Cholesterol	414	257	29.62	3.08	CL1	-0.0206747	-0.0310193
Dgat2	Cholesterol	172	95.67	29.62	3.08	CL1	-0.00818029	-0.0310193
Dll4	Cholesterol	152.33	72.33	29.62	3.08	CL1	-0.0115404	-0.0310193
E2f2	Cholesterol	270.67	118.33	29.62	3.08	CL1	-0.0375204	-0.0310193
Ednra	Cholesterol	229.67	57	29.62	3.08	CL1	-0.0459666	-0.0310193
Egfr	Cholesterol	343	159.33	29.62	3.08	CL1	-0.0251143	-0.0310193
Egln3	Cholesterol	195.67	107.67	29.62	3.08	CL1	-0.0162655	-0.0310193
Erbb2	Cholesterol	314	70	29.62	3.08	CL1	-0.0714928	-0.0310193
Fadd	Cholesterol	167	84	29.62	3.08	CL1	-0.0137017	-0.0310193
Fgf15	Cholesterol	272.33	94	29.62	3.08	CL1	-0.0645841	-0.0310193
Fgf18	Cholesterol	78.33	41.33	29.62	3.08	CL1	-0.000994075	-0.0310193
Flt4	Cholesterol	162	27	29.62	3.08	CL1	-0.043202	-0.0310193
Foxo1	Cholesterol	377	82.67	29.62	3.08	CL1	-0.097304	-0.0310193
Fzd4	Cholesterol	193	85	29.62	3.08	CL1	-0.0158395	-0.0310193
Fzd5	Cholesterol	134	37	29.62	3.08	CL1	-0.0254506	-0.0310193
Fzd9	Cholesterol	298.33	70.33	29.62	3.08	CL1	-0.0857238	-0.0310193
Gsta4	Cholesterol	227.33	100.33	29.62	3.08	CL1	-0.0182434	-0.0310193
Gstm1	Cholesterol	268.67	172.67	29.62	3.08	CL1	-0.000641077	-0.0310193
Hadh	Hexadecanoic Acid	390.33	203.33	122.98	26.06	CL1	-0.0341162	-0.0220038
Hes5	Cholesterol	344.67	193.67	29.62	3.08	CL1	-0.0315419	-0.0310193
Hey2	Cholesterol	95.33	52.33	29.62	3.08	CL1	-0.000153651	-0.0310193
Heyl	Cholesterol	241.67	42.67	29.62	3.08	CL1	-0.0649249	-0.0310193
Hmox1	Cholesterol	134	42.67	29.62	3.08	CL1	-0.0189912	-0.0310193
Hsd11b2	Cholesterol	84.67	30	29.62	3.08	CL1	-0.0123859	-0.0310193
Hspa2	Cholesterol	78.33	15.33	29.62	3.08	CL1	-0.0140223	-0.0310193
Ifngr1	Cholesterol	187.67	95.67	29.62	3.08	CL1	-0.00478672	-0.0310193
Il3ra	Cholesterol	113.33	57	29.62	3.08	CL1	-0.00727644	-0.0310193
Il4ra	Cholesterol	96	43	29.62	3.08	CL1	-0.00411898	-0.0310193
Itga2	Cholesterol	153.67	58.33	29.62	3.08	CL1	-0.0231752	-0.0310193
Itpr2	Cholesterol	187.33	72.67	29.62	3.08	CL1	-0.0222663	-0.0310193
Jak3	Cholesterol	165	84.67	29.62	3.08	CL1	-0.0107766	-0.0310193
Kcnk3	Cholesterol	201	69.67	29.62	3.08	CL1	-0.0323237	-0.0310193
Kif7	Cholesterol	299	116.67	29.62	3.08	CL1	-0.0404959	-0.0310193
Lama2	Cholesterol	307.67	74	29.62	3.08	CL1	-0.0568313	-0.0310193
Lamc2	Cholesterol	88	33.33	29.62	3.08	CL1	-0.00966611	-0.0310193
Lamc3	Cholesterol	330	57.33	29.62	3.08	CL1	-0.0877361	-0.0310193
Ldlrap1	Cholesterol	95.33	34.67	29.62	3.08	CL1	-0.00893213	-0.0310193
Lipe	Cholesterol	249.33	138.33	29.62	3.08	CL1	-0.0180071	-0.0310193
Lpar1	Cholesterol	331	152.33	29.62	3.08	CL1	-0.0290968	-0.0310193
Lpar2	Cholesterol	451	241.33	29.62	3.08	CL1	-0.0411319	-0.0310193
Lpl	Cholesterol	285.33	164.67	29.62	3.08	CL1	-0.0186909	-0.0310193
Lrp2	Cholesterol	332.33	138	29.62	3.08	CL1	-0.0496134	-0.0310193
Map3k5	Cholesterol	170.33	98.33	29.62	3.08	CL1	-0.00621095	-0.0310193
Mecom	Cholesterol	160.67	89.33	29.62	3.08	CL1	-0.0019045	-0.0310193
Met	Cholesterol	128.67	60.33	29.62	3.08	CL1	-0.00776072	-0.0310193
Mmachc	Cholesterol	406.67	225.33	29.62	3.08	CL1	-0.0297348	-0.0310193
Nfatc2	Cholesterol	181.33	75.33	29.62	3.08	CL1	-0.0238355	-0.0310193
Nfe2l2	Cholesterol	242	127.33	29.62	3.08	CL1	-0.0196547	-0.0310193
Nos3	Cholesterol	277.33	119	29.62	3.08	CL1	-0.0346688	-0.0310193
Orai1	Cholesterol	185.33	64	29.62	3.08	CL1	-0.0328451	-0.0310193
Pcsk9	Cholesterol	85.67	37.67	29.62	3.08	CL1	-0.0037335	-0.0310193
Peg12	Cholesterol	314.33	96	29.62	3.08	CL1	-0.0784784	-0.0310193
Pml	Cholesterol	303.33	118	29.62	3.08	CL1	-0.0624366	-0.0310193
Prkd1	Cholesterol	297.67	127	29.62	3.08	CL1	-0.0418384	-0.0310193
Prkd2	Cholesterol	307	149	29.62	3.08	CL1	-0.0314231	-0.0310193
Rara	Cholesterol	421.33	128	29.62	3.08	CL1	-0.0932003	-0.0310193
Rasgrp1	Cholesterol	188.33	108.33	29.62	3.08	CL1	-0.013382	-0.0310193
Ret	Cholesterol	341.33	86	29.62	3.08	CL1	-0.0653886	-0.0310193
Shh	Cholesterol	99	38.67	29.62	3.08	CL1	-0.00813141	-0.0310193
Slc19a2	Cholesterol	204.33	119	29.62	3.08	CL1	-0.00896069	-0.0310193
Slc46a1	Cholesterol	415.67	209.67	29.62	3.08	CL1	-0.0476113	-0.0310193
Slc4a5	Cholesterol	128.33	45	29.62	3.08	CL1	-0.00944807	-0.0310193
Stat1	Cholesterol	127.33	67.33	29.62	3.08	CL1	-0.00430488	-0.0310193
Tcf7	Cholesterol	196.33	66.33	29.62	3.08	CL1	-0.0290291	-0.0310193
Tcn2	Cholesterol	252.33	85.67	29.62	3.08	CL1	-0.040829	-0.0310193
Tgfa	Cholesterol	448	243	29.62	3.08	CL1	-0.0442139	-0.0310193
Tgfb1	Cholesterol	162.67	32	29.62	3.08	CL1	-0.0415834	-0.0310193
Tnfrsf1a	Cholesterol	249.67	64	29.62	3.08	CL1	-0.0516353	-0.0310193
Traf2	Cholesterol	377	175.33	29.62	3.08	CL1	-0.0461136	-0.0310193
Txnrd3	Cholesterol	272.67	137	29.62	3.08	CL1	-0.0325188	-0.0310193
Vegfc	Cholesterol	84.33	45	29.62	3.08	CL1	-0.00344541	-0.0310193
Wnt3	Cholesterol	210.33	122	29.62	3.08	CL1	-0.0151236	-0.0310193
Wnt5b	Cholesterol	73.33	27.67	29.62	3.08	CL1	-0.00612407	-0.0310193
Wnt9a	Cholesterol	93.67	31.33	29.62	3.08	CL1	-0.00966293	-0.0310193
Zbtb16	Cholesterol	231.67	131	29.62	3.08	CL1	-0.00986613	-0.0310193
Acot1	Hexadecanoic Acid	787.67	387.67	122.98	26.06	CL2	-0.10605	-0.0220038
Acot1	Cholesterol	787.67	387.67	29.62	3.08	CL2	-0.10605	-0.0310193
Acox3	Hexadecanoic Acid	704.33	490.33	122.98	26.06	CL2	-0.00763344	-0.0220038
Adcy3	Cholesterol	561	286.67	29.62	3.08	CL2	-0.060419	-0.0310193
Aldh3a2	Hexadecanoic Acid	626	419.67	122.98	26.06	CL2	-0.00170151	-0.0220038
Atf6	Cholesterol	746.33	434	29.62	3.08	CL2	-0.0428543	-0.0310193
Atp2b3	Cholesterol	599.67	351.67	29.62	3.08	CL2	-0.0451456	-0.0310193
Bcl2	Cholesterol	776.33	433.33	29.62	3.08	CL2	-0.0658306	-0.0310193
Camk1g	Cholesterol	650	438.67	29.62	3.08	CL2	-0.0280724	-0.0310193
Casp9	Cholesterol	761	351.33	29.62	3.08	CL2	-0.11981	-0.0310193
Cdk2	Cholesterol	585.33	330.33	29.62	3.08	CL2	-0.0384594	-0.0310193
Cxcr4	Cholesterol	616.33	381.33	29.62	3.08	CL2	-0.0415246	-0.0310193
Dapk3	Cholesterol	881.67	435.33	29.62	3.08	CL2	-0.122302	-0.0310193
E2f1	Cholesterol	485	284.33	29.62	3.08	CL2	-0.0305247	-0.0310193
E2f3	Cholesterol	831.33	380.67	29.62	3.08	CL2	-0.118505	-0.0310193
Eif2ak3	Cholesterol	695.33	307.67	29.62	3.08	CL2	-0.096111	-0.0310193
Ern1	Cholesterol	733	451.33	29.62	3.08	CL2	-0.0325463	-0.0310193
Ets1	Cholesterol	700.33	190.33	29.62	3.08	CL2	-0.175997	-0.0310193
Gadd45g	Cholesterol	764.67	374.33	29.62	3.08	CL2	-0.107436	-0.0310193
Gng7	Cholesterol	589.67	340.67	29.62	3.08	CL2	-0.0524234	-0.0310193
Hey1	Cholesterol	476	220	29.62	3.08	CL2	-0.0653903	-0.0310193
Ikbkg	Cholesterol	772.33	553.33	29.62	3.08	CL2	-0.00344141	-0.0310193
Itga3	Cholesterol	697.33	425	29.62	3.08	CL2	-0.0485669	-0.0310193
Itgav	Cholesterol	592.67	186	29.62	3.08	CL2	-0.131918	-0.0310193
Jag1	Cholesterol	706.67	335.33	29.62	3.08	CL2	-0.0862572	-0.0310193
Kcnk2	Cholesterol	771	530.33	29.62	3.08	CL2	-0.00708679	-0.0310193
Lbr	Cholesterol	851.33	540.33	29.62	3.08	CL2	-0.0252679	-0.0310193
Ldlr	Cholesterol	674	404.33	29.62	3.08	CL2	-0.0415338	-0.0310193
Map2k1	Cholesterol	671.33	293.67	29.62	3.08	CL2	-0.10075	-0.0310193
Myc	Cholesterol	508.33	199.67	29.62	3.08	CL2	-0.0802441	-0.0310193
Nfatc3	Cholesterol	698.33	434	29.62	3.08	CL2	-0.0300385	-0.0310193
Nfkb1	Cholesterol	592	372.67	29.62	3.08	CL2	-0.0149065	-0.0310193
Nr4a2	Cholesterol	734	382.33	29.62	3.08	CL2	-0.0845587	-0.0310193
Nsdhl	Cholesterol	618	397.67	29.62	3.08	CL2	-0.00988098	-0.0310193
Pik3cb	Cholesterol	500.33	335.33	29.62	3.08	CL2	-0.00197188	-0.0310193
Plekhg5	Cholesterol	534.67	312.33	29.62	3.08	CL2	-0.0284803	-0.0310193
Rxra	Cholesterol	645	171.33	29.62	3.08	CL2	-0.162433	-0.0310193
Scarb1	Cholesterol	616.67	402.67	29.62	3.08	CL2	-0.00924313	-0.0310193
Slc19a1	Cholesterol	525.67	336	29.62	3.08	CL2	-0.00827271	-0.0310193
Slc4a2	Cholesterol	897	383.33	29.62	3.08	CL2	-0.136485	-0.0310193
Slc4a4	Cholesterol	578.33	271.67	29.62	3.08	CL2	-0.0787207	-0.0310193
Soat1	Cholesterol	588.67	377.67	29.62	3.08	CL2	-0.0150059	-0.0310193
Stard3	Cholesterol	669	417.67	29.62	3.08	CL2	-0.0477432	-0.0310193
Stat5b	Cholesterol	681.67	323.33	29.62	3.08	CL2	-0.102482	-0.0310193
Tgfb2	Cholesterol	476.67	187.33	29.62	3.08	CL2	-0.0887338	-0.0310193
Traf6	Cholesterol	861	537.67	29.62	3.08	CL2	-0.0409842	-0.0310193
Vav3	Cholesterol	495	326	29.62	3.08	CL2	-0.0161738	-0.0310193
Vcam1	Cholesterol	646.33	337	29.62	3.08	CL2	-0.0576995	-0.0310193
Wnt5a	Cholesterol	744.67	330	29.62	3.08	CL2	-0.110731	-0.0310193
Wnt7a	Cholesterol	600	260.33	29.62	3.08	CL2	-0.108397	-0.0310193
Acadl	Hexadecanoic Acid	383.33	179.67	122.98	26.06	CL3	-0.0487858	-0.0220038
Acads	Hexadecanoic Acid	278	125.67	122.98	26.06	CL3	-0.0332231	-0.0220038
Acsbg1	Hexadecanoic Acid	302	135	122.98	26.06	CL3	-0.0460193	-0.0220038
Aldh1b1	Hexadecanoic Acid	485.67	200.67	122.98	26.06	CL3	-0.0779212	-0.0220038
Fzd10	Cholesterol	421.67	79.33	29.62	3.08	CL3	-0.138354	-0.0310193
Il6ra	Cholesterol	52.33	10	29.62	3.08	CL3	-0.00595758	-0.0310193
Lbp	Cholesterol	40.33	6	29.62	3.08	CL3	-0.0026686	-0.0310193
Wnt3a	Cholesterol	27.67	3.33	29.62	3.08	CL3	-0.000522803	-0.0310193
Atp5g1	L-Glutamic acid	207	264	7.54	141.49	CL1	0.0764188	0.112885
Atp5h	L-Glutamic acid	252	329.67	7.54	141.49	CL1	0.0968259	0.112885
Bnip3	L-Glutamic acid	208.33	273	7.54	141.49	CL1	0.0848355	0.112885
Car8	L-Glutamic acid	165.67	242.67	7.54	141.49	CL1	0.0835543	0.112885
Coq3	L-Tyrosine	194	236.33	0.8	12.47	CL1	0.0691985	0.0440986
Ctss	D-erythro-sphingosine	79.33	105.67	0.6	11.86	CL1	0.0386042	0.0758381
Cycs	D-erythro-sphingosine	112.67	199	0.6	11.86	CL1	0.0844725	0.0758381
Cycs	L-Glutamic acid	112.67	199	7.54	141.49	CL1	0.0844725	0.112885
Dgkb	alpha-glycerophosphate ester	157.67	196.67	2.72	147.87	CL1	0.0623753	0.117662
Fcgr3	D-erythro-sphingosine	55	89.67	0.6	11.86	CL1	0.0467983	0.0758381
Ggh	Methionine	182.67	283	1.22	10.11	CL1	0.107434	0.236139
Gng10	D-erythro-sphingosine	145.67	247	0.6	11.86	CL1	0.0938123	0.0758381
Gng10	L-Glutamic acid	145.67	247	7.54	141.49	CL1	0.0938123	0.112885
Gng10	L-Tyrosine	145.67	247	0.8	12.47	CL1	0.0938123	0.0440986
Gng11	D-erythro-sphingosine	85.67	178	0.6	11.86	CL1	0.0886339	0.0758381
Gng11	L-Tyrosine	85.67	178	0.8	12.47	CL1	0.0886339	0.0440986
Gng5	D-erythro-sphingosine	179.33	209.67	0.6	11.86	CL1	0.0524596	0.0758381
Gng5	L-Glutamic acid	179.33	209.67	7.54	141.49	CL1	0.0524596	0.112885
Gng5	L-Tyrosine	179.33	209.67	0.8	12.47	CL1	0.0524596	0.0440986
Gpx4	L-Glutamic acid	179.33	232.67	7.54	141.49	CL1	0.072377	0.112885
Il18	D-erythro-sphingosine	82.67	134.67	0.6	11.86	CL1	0.054526	0.0758381
Lat	D-erythro-sphingosine	21.67	34.33	0.6	11.86	CL1	0.0238405	0.0758381
Nup35	L-Glutamic acid	156.33	205.67	7.54	141.49	CL1	0.0656389	0.112885
Nup37	L-Glutamic acid	191	253.33	7.54	141.49	CL1	0.0834969	0.112885
Nup43	L-Glutamic acid	256.33	341.33	7.54	141.49	CL1	0.100358	0.112885
Pde1a	D-erythro-sphingosine	188.67	308	0.6	11.86	CL1	0.122121	0.0758381
Pla2g4b	D-erythro-sphingosine	150	175	0.6	11.86	CL1	0.0468814	0.0758381
Pla2g4b	L-Glutamic acid	150	175	7.54	141.49	CL1	0.0468814	0.112885
Pla2g4b	alpha-glycerophosphate ester	150	175	2.72	147.87	CL1	0.0468814	0.117662
Prkcg	D-erythro-sphingosine	141.33	198.33	0.6	11.86	CL1	0.0683476	0.0758381
Prkcg	L-Glutamic acid	141.33	198.33	7.54	141.49	CL1	0.0683476	0.112885
Prkcg	L-Tyrosine	141.33	198.33	0.8	12.47	CL1	0.0683476	0.0440986
Prkcg	alpha-glycerophosphate ester	141.33	198.33	2.72	147.87	CL1	0.0683476	0.117662
Prlr	L-Tyrosine	43	70	0.8	12.47	CL1	0.0342429	0.0440986
Ptprc	D-erythro-sphingosine	29.33	43	0.6	11.86	CL1	0.0244123	0.0758381
Rps6	D-erythro-sphingosine	193	249	0.6	11.86	CL1	0.0835121	0.0758381
Sgk3	L-Glutamic acid	149.67	214.33	7.54	141.49	CL1	0.0823681	0.112885
Cr1l	D-erythro-sphingosine	479.33	543.33	0.6	11.86	CL2	0.133843	0.0758381
Rab39b	L-Glutamic acid	516	596	7.54	141.49	CL2	0.156446	0.112885
Aldh3a1	L-Tyrosine	0.67	2.33	0.8	12.47	CL3	0.0111903	0.0440986
Ang	L-Glutamic acid	11.33	29.67	7.54	141.49	CL3	0.0257491	0.112885
Apela	D-erythro-sphingosine	4	14	0.6	11.86	CL3	0.0167507	0.0758381
Bdnf	L-Glutamic acid	64.33	94.67	7.54	141.49	CL3	0.0386363	0.112885
Chpt1	Glycine	261.33	351	23.62	271.08	CL3	0.118283	0.210201
Chpt1	alpha-glycerophosphate ester	261.33	351	2.72	147.87	CL3	0.118283	0.117662
Cox7a1	L-Glutamic acid	7.67	17	7.54	141.49	CL3	0.0165563	0.112885
Cox7c	L-Glutamic acid	148.33	280.67	7.54	141.49	CL3	0.112104	0.112885
Dnah14	L-Glutamic acid	9.33	18	7.54	141.49	CL3	0.0164248	0.112885
Dnah2	L-Glutamic acid	241.33	414.67	7.54	141.49	CL3	0.149527	0.112885
Fcgr4	D-erythro-sphingosine	1.67	4.67	0.6	11.86	CL3	0.0129753	0.0758381
Fxyd2	L-Glutamic acid	19	35.67	7.54	141.49	CL3	0.0245236	0.112885
Gabrg1	L-Glutamic acid	186.33	399	7.54	141.49	CL3	0.180131	0.112885
Gk	alpha-glycerophosphate ester	279.67	353.33	2.72	147.87	CL3	0.107955	0.117662
Gng11	L-Glutamic acid	85.67	178	7.54	141.49	CL3	0.0886339	0.112885
Gng13	D-erythro-sphingosine	2.67	6.33	0.6	11.86	CL3	0.013115	0.0758381
Gng13	L-Glutamic acid	2.67	6.33	7.54	141.49	CL3	0.013115	0.112885
Gng13	L-Tyrosine	2.67	6.33	0.8	12.47	CL3	0.013115	0.0440986
Gpx2	L-Glutamic acid	0.33	1.67	7.54	141.49	CL3	0.0114333	0.112885
Gpx8	L-Glutamic acid	241.33	370	7.54	141.49	CL3	0.140216	0.112885
Gucy1a2	L-Glutamic acid	316	410.67	7.54	141.49	CL3	0.117037	0.112885
H2-Eb2	D-erythro-sphingosine	0.67	3.33	0.6	11.86	CL3	0.0121958	0.0758381
Mboat1	alpha-glycerophosphate ester	40.67	52	2.72	147.87	CL3	0.0230025	0.117662
Mcoln2	D-erythro-sphingosine	1.67	3.33	0.6	11.86	CL3	0.0114556	0.0758381
Ndufa12	L-Glutamic acid	124.33	231	7.54	141.49	CL3	0.0952939	0.112885
Ndufab1	L-Glutamic acid	331	414	7.54	141.49	CL3	0.119631	0.112885
Nxt2	L-Glutamic acid	215.33	356.67	7.54	141.49	CL3	0.140872	0.112885
Pnlip	alpha-glycerophosphate ester	1	5.33	2.72	147.87	CL3	0.012254	0.117662
Pnpla3	alpha-glycerophosphate ester	66.67	108.67	2.72	147.87	CL3	0.0476074	0.117662
Polr2h	L-Glutamic acid	270	375	7.54	141.49	CL3	0.120783	0.112885
Psma5	L-Glutamic acid	84.67	144	7.54	141.49	CL3	0.0602901	0.112885
Sat1	L-Glutamic acid	227	358	7.54	141.49	CL3	0.116119	0.112885
Uqcrb	L-Glutamic acid	126.33	294	7.54	141.49	CL3	0.139369	0.112885
