## Supplementary material for "Role of Caveolin 1 in metabolic programming of fetal brain": Table S5

### Sheet: Sheet1
List of ligand and receptor genes deregulated in Cav1-KO compared to WT fetal brain. The upregulation or downregulation of these genes in Cav1-KO compared to WT fetal brain are shown.
Ligand	Receptor	Ligand deregulation	Receptor deregulation
Apoe	Ldlr	Down	Down
Apoe	Lrp1	Down	Down
Apoe	Lrp2	Down	Down
Apoe	Scarb1	Down	Down
Apoe	Vldlr	Down	Down
Bdnf	Sort1	Up	Down
Calm1	Abca1	Up	Down
Calm1	Adcy8	Up	Down
Calm1	Cacna1c	Up	Down
Calm1	Egfr	Up	Down
Calm1	Insr	Up	Down
Calm1	Pde1a	Up	Up
Calm3	Abca1	Down	Down
Calm3	Adcy8	Down	Down
Calm3	Egfr	Down	Down
Calm3	Insr	Down	Down
Calm3	Pde1a	Down	Up
Cdh1	Egfr	Down	Down
Cdh1	Igf1r	Down	Down
Col4a1	Itga2	Down	Down
Col4a1	Itgav	Down	Down
Col4a1	Itgb1	Down	Down
Col4a3	Itga2	Down	Down
Col4a3	Itgav	Down	Down
Col4a3	Itgb1	Down	Down
Col4a4	Itga2	Down	Down
Col4a4	Itgav	Down	Down
Col4a4	Itgb1	Down	Down
Col4a5	Itga2	Down	Down
Col4a5	Itgav	Down	Down
Col4a5	Itgb1	Down	Down
Col4a6	Itga2	Down	Down
Col4a6	Itgav	Down	Down
Col4a6	Itgb1	Down	Down
Dll3	Notch1	Down	Down
Dll3	Notch2	Down	Down
Dll4	Notch1	Down	Down
Dll4	Notch2	Down	Down
Fgf14	Fgfr1	Up	Down
Fgf14	Fgfr2	Up	Down
Fgf14	Fgfr3	Up	Down
Fgf17	Fgfr1	Down	Down
Fgf17	Fgfr2	Down	Down
Fgf17	Fgfr3	Down	Down
Fgf18	Fgfr1	Down	Down
Fgf18	Fgfr2	Down	Down
Fgf18	Fgfr3	Down	Down
Fgf3	Fgfr1	Down	Down
Fgf3	Fgfr2	Down	Down
Fgf3	Fgfr3	Down	Down
Fgf7	Fgfr1	Down	Down
Fgf7	Fgfr2	Down	Down
Fgf7	Fgfr3	Down	Down
Fn1	Flt4	Down	Down
Fn1	Itga2	Down	Down
Fn1	Itga3	Down	Down
Fn1	Itga6	Down	Down
Fn1	Itgav	Down	Down
Fn1	Itgb1	Down	Down
Gnai2	Adcy1	Down	Down
Gnai2	Adcy8	Down	Down
Gnai2	Ednra	Down	Down
Gnai2	Ednrb	Down	Down
Gnai2	Egfr	Down	Down
Gnai2	F2r	Down	Down
Gnai2	Igf1r	Down	Down
Gnas	Adcy1	Down	Down
Gnas	Adcy8	Down	Down
Hras	Insr	Up	Down
Hras	Tlr2	Up	Down
Hsp90b1	Erbb2	Down	Down
Hsp90b1	Lrp1	Down	Down
Hsp90b1	Tlr2	Down	Down
Il4	Il2rg	Down	Down
Jag1	Notch1	Down	Down
Jag1	Notch2	Down	Down
Jag2	Notch1	Down	Down
Jag2	Notch2	Down	Down
