## Supplementary material for "Role of Caveolin 1 in metabolic programming of fetal brain": Table S9

### Sheet: Sheet1
List of genes differentially expressed genes in the brain of Cav1-KO compared to WT mice both at the fetal and aging stages.
Gene	DE pattern in fetal brain	Significance (fetal brain)	log fold change (fetal brain)	DE pattern in aging brain	Significance (aging brain)	log fold change (aging brain)
3632454L22Rik	up	0.000249253	1.29235	dn	0.0558148	-1.38286
4930447F24Rik	up	0.00840176	1.20945	dn	0.0441163	-3.53916
9330162G02Rik	up	0.000933777	1.08381	dn	0.00122722	-1.14408
A230006K03Rik	up	0.00168017	1.01017	up	0.161356	1.23078
A2m	dn	0.000453138	-1.17468	dn	0.115735	-2.25135
A930004D18Rik	dn	0.000352073	-1.30613	dn	0.0228827	-2
A930017K11Rik	dn	0.0414695	-1.03242	dn	0.0303427	-2.34465
Acan	dn	0.177733	-5.35252	dn	0.0494662	-1.86285
Agap2	dn	5.82881e-05	-1.55306	up	0.0363691	1.06517
Alas2	up	0.00588792	1.13102	up	0.0402885	1.6863
Aldh16a1	dn	0.001049	-1.41205	dn	0.0771208	-1.00891
Aldoart1	dn	0.0102703	-1.4498	dn	0.0290026	-8.01681
Als2	dn	1.17751e-05	-1.09455	dn	0.0661121	-1.10431
Angptl3	up	0.00457614	1.62678	dn	0.204006	-4.7866
Arhgap25	dn	0.0262517	-1.21459	up	0.0259632	1.38067
Arhgap36	dn	0.0100059	-1.77633	dn	0.00078393	-3.47705
Asb4	dn	2.64327e-05	-1.18885	dn	0.136391	-2.23447
Ascl1	dn	0.000231813	-1.69679	up	0.00274727	1.03953
Atp6v0c-ps2	dn	6.63153e-05	-1.76913	dn	0.0409697	-7.56986
Barhl1	dn	1.58379e-05	-1.59723	dn	0.0296593	-2.30812
Barhl2	dn	0.00087817	-1.4499	dn	0.00238285	-4.05491
Bc1	up	0.00593415	1.44863	dn	0.0784332	-1.39071
Bmf	dn	0.0190518	-1.24872	dn	0.0432544	-1.26527
Bub1b	dn	0.00105981	-1.23186	dn	0.145326	-1.7137
C130021I20Rik	dn	0.0224756	-1.5099	dn	0.118622	-4.46761
C130074G19Rik	dn	0.00265008	-1.54089	up	0.00581891	1.58549
Cav1	dn	0.00123197	-7.83605	dn	0.0104808	-6.71882
Cbln1	dn	0.00252069	-1.04078	dn	0.00111923	-4.11144
Cd38	dn	0.0463582	-1.05703	dn	0.0148498	-1.29278
Cdc20	dn	0.000648375	-1.64529	dn	0.022984	-1.45457
Cdk5r2	dn	0.000424672	-2.43137	up	0.0764504	1.0601
Cercam	dn	0.00522068	-1.24873	dn	0.0767331	-1.24855
Chd7	dn	7.68908e-06	-1.26242	dn	0.133279	-1.74571
Chst5	dn	0.00159411	-1.3523	dn	0.140488	-1.53727
Cnksr3	dn	0.000428411	-1.46864	dn	0.0211248	-1.7264
Col11a1	dn	0.104506	-1.50625	dn	0.203057	-3.42368
Col13a1	dn	0.0196543	-1.77853	dn	0.133879	-1.14684
Col16a1	dn	0.151103	-2.1449	dn	0.162073	-2.28436
Col18a1	dn	0.00217089	-2.8597	dn	0.0505322	-3.24027
Col26a1	dn	0.016223	-1.9015	dn	0.00906992	-1.52356
Col5a2	dn	0.0889033	-2.85403	dn	0.0229921	-1.89077
Col6a1	dn	0.0830901	-3.03369	dn	0.00346347	-1.50303
Col9a2	dn	0.0939214	-1.48364	dn	0.0173705	-1.53394
Col9a3	dn	0.104706	-1.1094	dn	0.0864943	-1.14654
Cox20b	up	0.0919948	1.45943	dn	0.10182	#NUM!
Ctxn2	up	0.00348868	1.27417	dn	0.191114	-1.19847
Cyp26b1	dn	0.00149972	-1.6117	dn	0.103086	-1.45894
Dkk3	dn	0.00100519	-2.01151	up	0.0267382	1.13931
Dlgap3	dn	0.000163171	-1.84627	up	0.0556889	1.33352
Dner	dn	4.19786e-05	-2.53949	dn	0.0114674	-1.15373
Dpysl4	dn	1.43667e-05	-1.05898	dn	0.0202404	-1.26689
Ebf3	dn	0.000188103	-1.64261	dn	0.0773884	-1.77052
Egfl8	dn	0.000456313	-1.70044	dn	0.13044	-1.70941
Eif3j1	up	0.00248003	2.00349	up	0.0066249	1.19613
Eif4a3l2	dn	0.00214779	-1.13081	dn	0.0463367	-7.87344
Eln	dn	0.0361291	-2.72954	dn	0.0467053	-1.49434
Emilin1	dn	0.0678052	-3.09675	dn	0.132695	-1.03634
Emilin3	dn	0.0967985	-2.64211	dn	0.0949926	-3.22707
En2	dn	6.89691e-05	-1.78539	dn	0.0149731	-3.92145
Eno1	dn	0.000250674	-1.08403	up	0.000958454	2.12673
Enpep	dn	0.0548689	-1.62015	dn	0.085977	-1.19002
Epha2	dn	0.00296823	-1.56986	dn	0.0192588	-1.10962
Esyt1	dn	0.00393363	-1.33892	dn	0.102568	-1.21684
Fat1	dn	5.80387e-05	-1.90757	dn	0.0621116	-1.47637
Fhl3	dn	0.0336423	-1.30625	dn	0.00971476	-1.25526
Foxc2	dn	0.0502179	-2.74723	up	0.101082	1.39855
Galnt15	dn	0.0123557	-1.22239	dn	0.0485692	-1.9766
Galnt2	dn	0.000689392	-1.54279	up	0.000445531	4.37012
Gdpd5	dn	9.73229e-06	-1.1516	dn	0.0068612	-1.01811
Ggt5	dn	0.00768575	-1.10069	dn	0.0498	-1.1304
Gm10073	up	0.00330104	1.13325	dn	0.120938	-4.78402
Gm10138	dn	0.00766194	-1.01049	up	0.0659605	1.31259
Gm10167	dn	0.00012977	-1.52635	dn	0.00518966	-4.48953
Gm10221	up	7.77115e-05	1.27854	dn	0.0620984	-2.77364
Gm10243	up	0.000646613	1.4698	dn	0.0930845	-2.81497
Gm10275	up	0.00125611	1.1478	dn	0.120497	-2.32846
Gm10288	up	3.74777e-05	1.06432	dn	0.0708033	-7.96372
Gm10443	up	0.0141533	1.06347	dn	0.0389976	-3.48661
Gm10575	dn	0.000720879	-1.00648	dn	0.164217	-2.98606
Gm10925	up	9.98027e-05	1.06175	dn	0.0188561	-2.0694
Gm11196	up	0.000753143	1.32193	dn	0.00599398	-6.02237
Gm11235	dn	0.031947	-1.74193	dn	0.100815	#NUM!
Gm11808	up	0.000250439	1.23096	dn	0.113672	-2.44685
Gm11966	up	0.0174425	1.41504	dn	0.108342	-3.59246
Gm12397	dn	8.95633e-05	-1.19491	dn	0.00049787	-2.79442
Gm12473	dn	0.000200847	-1.28096	dn	0.0706921	-1.0114
Gm12715	dn	5.88912e-05	-1.39379	dn	0.0310259	-5.79483
Gm12791	dn	0.0027539	-1.2703	dn	0.0354033	-6.77479
Gm12892	dn	0.0025565	-2.04103	dn	0.0490717	-8.0776
Gm12918	up	0.000136346	1.03325	dn	0.0758741	-5.53312
Gm12928	dn	8.61867e-06	-1.68467	dn	0.0515907	-1.95217
Gm12929	dn	0.00847035	-1.42742	dn	0.0119521	#NUM!
Gm13123	dn	0.000329916	-2.0163	dn	0.0490829	-4.70966
Gm13375	dn	0.000166135	-1.27981	dn	0.0810315	-1.28457
Gm13841	dn	0.0174879	-2.83386	up	0.0899051	1.71989
Gm14150	dn	0.000381958	-1.02245	dn	0.0596846	-4.78915
Gm14253	up	0.00104306	1.01442	dn	0.0721344	-3.30856
Gm14303	up	0.00909551	1.49126	dn	0.00999632	-6.3339
Gm14391	up	0.00234747	1.16993	dn	0.00637944	-1.72085
Gm14539	up	2.98643e-05	1.61779	dn	0.0417595	-3.9945
Gm14567	up	0.000188893	1.17237	dn	0.0138137	-6.26411
Gm14586	up	7.56357e-06	1.24472	dn	0.0658828	-6.90659
Gm15046	dn	0.0169814	-1.2854	up	0.0278187	1.3388
Gm15421	up	0.000103702	1.61354	dn	0.0634619	-7.08414
Gm15427	up	0.0002668	1.02747	dn	0.106218	-2.58944
Gm15429	dn	0.000991739	-1.13217	dn	0.0495905	-7.1777
Gm15455	dn	0.00129901	-1.08519	dn	0.00126099	-7.32193
Gm15772	up	0.000250825	1.35429	dn	0.0763063	-4.70832
Gm16089	up	0.0172615	1.02636	dn	0.0857543	-2.67696
Gm16418	up	0.00050254	1.02895	dn	0.123656	-3.10519
Gm16581	dn	0.00032039	-1.42201	dn	0.0654591	-3.28688
Gm17201	dn	0.000207454	-1.0331	dn	0.138423	-1.078
Gm17936	dn	0.000867905	-1.43937	dn	0.0470801	-5.36923
Gm19680	dn	0.000739686	-1.25376	dn	0.028881	-2.40682
Gm2000	up	2.58877e-05	1.50571	dn	0.0609453	-2.66316
Gm2058	dn	1.6731e-05	-1.55865	dn	0.0418338	-1.74765
Gm2225	up	0.0012796	1.20075	dn	0.0592509	-7.1334
Gm28071	dn	0.00424969	-1.26919	dn	0.113027	-2.81876
Gm28437	up	8.71568e-05	1.39145	dn	0.0508881	-2.45847
Gm28438	up	5.07363e-05	1.61599	dn	0.0626054	-3.54643
Gm28901	dn	0.00257937	-1.27009	dn	0.0272731	-4.12338
Gm29216	up	5.01328e-05	1.38615	dn	0.0239188	-3.32631
Gm3375	dn	0.00026284	-1.17347	dn	0.118863	-4.20433
Gm38451	up	0.000289561	1.80735	dn	0.10421	-2.42626
Gm43205	dn	0.00871456	-1.39079	dn	0.00817012	-1.3599
Gm4332	up	1.01818e-05	1.21886	dn	0.0954002	-3.48144
Gm43442	dn	3.90555e-05	-1.60846	dn	0.0108251	-5.53138
Gm43712	up	0.0441968	1.03258	dn	0.0914038	-7.58871
Gm44644	up	0.00108321	1.16534	dn	0.027363	-1.29546
Gm4540	up	4.27201e-06	1.5352	dn	0.00818564	-5.82273
Gm45855	up	0.00544155	1.20185	dn	0.0825759	-5.59495
Gm4735	dn	2.86309e-05	-1.5381	dn	0.0133227	-6.25091
Gm4798	dn	6.89586e-05	-2.41636	dn	2.49981e-05	-6.08037
Gm5421	dn	0.00031741	-2.18057	dn	0.0316883	-2.31044
Gm5422	dn	9.88615e-05	-1.53722	dn	0.0072353	-2.7239
Gm5540	dn	0.000490827	-2.45705	dn	0.0248685	-6.15482
Gm5566	up	0.00153787	1.55639	dn	0.0333912	-7.40939
Gm5576	dn	0.000210238	-1.078	dn	0.0358513	-8.16491
Gm5644	up	0.0342975	1.02789	dn	0.0538595	-4.39232
Gm5776	up	0.00142473	1.06232	dn	0.100512	-2.10552
Gm5846	dn	0.000934201	-1.42051	dn	0.00172572	-3.55695
Gm5884	dn	0.00257656	-1.09504	dn	0.0143585	-1.15876
Gm5898	dn	9.23396e-05	-1.54053	dn	0.00316037	-6.46983
Gm5903	dn	0.00423494	-1.01825	dn	0.0146724	-2.9958
Gm6157	dn	0.000968972	-1.08964	dn	0.0248803	-4.56986
Gm6204	up	0.000182138	1.23336	dn	0.132863	-6.55401
Gm6444	up	0.0051221	1.1049	dn	0.0736999	-7.70506
Gm6560	dn	2.67825e-05	-1.68015	dn	0.0142929	-4.1322
Gm7353	dn	0.000644825	-1.47131	dn	0.0103714	-1.6254
Gm7389	dn	0.000342543	-1.19168	dn	0.00524879	-4.8009
Gm7536	up	0.000177462	1.08817	dn	0.0770377	-4.16147
Gm7729	dn	0.000199726	-1.12363	dn	0.0339673	-3.7625
Gm7846	up	0.000846346	1.18751	dn	0.00703778	-2.59946
Gm8069	up	0.00326183	1.07301	dn	0.0909184	-3.64599
Gm8121	up	2.42843e-05	1.27023	dn	0.123823	-2.18414
Gm8797	dn	0.0259192	-1.28379	dn	0.110185	-1.78958
Gm9207	dn	0.00015531	-1.77722	dn	0.0123319	-8.55459
Gm9347	dn	0.000953937	-2.41504	dn	0.0541329	-4.27798
Gm9755	dn	0.000184661	-1.05421	dn	0.0136342	-6.87713
Gm9774	dn	0.000188199	-1.26845	dn	0.0332091	-7.02764
Gm9794	up	1.60679e-05	1.07679	dn	0.0492281	-1.83552
Gm9844	up	0.0551211	1.11036	dn	0.104867	-3.09737
Gm9987	dn	0.00025924	-1.27581	up	0.0087328	2.79647
Got2-ps1	dn	3.53071e-05	-1.31835	dn	0.00482065	-7.85549
Gpatch3	dn	0.00206424	-1.0303	dn	0.091063	-1.01896
Grm1	dn	0.000245528	-1.00109	dn	0.0222671	-1.24455
Gxylt2	dn	0.120165	-2.22454	up	0.0719697	1.52893
Hif3a	dn	0.00460442	-1.59599	dn	0.0181186	-2.30599
Hipk2	dn	5.53722e-06	-1.73203	up	0.00183419	2.78145
Hlx	dn	0.0112445	-2.6477	dn	0.132455	-1.51625
Ier5	dn	5.41402e-05	-1.89138	up	0.0919788	1.23313
Ifi203	up	0.00279827	1.15663	dn	0.00533861	-2.2303
Irs4	dn	0.000337205	-1.49845	dn	0.008359	-1.8365
Irx3	dn	6.33615e-05	-2.17653	dn	0.0167787	-2.10434
Kcnb1	dn	3.26249e-05	-1.18476	up	0.00376258	1.13905
Kcnh2	dn	0.000409592	-1.40232	dn	0.00805586	-1.17127
Kif26b	dn	9.18046e-05	-2.13304	dn	0.0986423	-1.47175
Kif5a	dn	1.39527e-05	-1.15248	up	0.025539	1.81965
Kif5c	dn	6.83036e-06	-1.31847	up	0.0250612	1.22477
Kirrel	dn	0.00301402	-1.04139	dn	0.0519502	-1.14405
Klf2	dn	0.0524186	-1.60898	up	0.105201	1.13817
Klhl35	dn	0.00194468	-1.26849	dn	0.105198	-1.39689
Lhx2	dn	0.000262643	-1.48037	up	0.0383261	1.20919
Lhx5	dn	6.55294e-05	-1.36814	dn	0.0130132	-2.76139
Lingo4	dn	0.00292214	-1.19841	dn	0.0384599	-1.33703
Lmx1b	dn	0.0203878	-2.00936	dn	0.199348	-2.84549
Lrig1	dn	8.21632e-05	-1.39238	dn	0.0136105	-1.16797
Lrrc8a	dn	0.000703833	-1.57953	dn	0.0603944	-1.0914
Lsm5	up	0.000240441	1.20645	up	0.00988719	1.14684
Lzts1	dn	0.000153996	-1.21544	up	0.00307455	1.02263
Mab21l2	dn	0.0341725	-1.4992	dn	0.037421	-2.21412
Mcm10	dn	0.00120417	-1.3744	dn	0.0116576	-4.11548
Metap1d	up	0.00342434	1.08266	dn	0.00330633	-1.75899
Mmp11	dn	0.00608284	-1.1039	dn	0.111303	-1.14202
Mmp24	dn	4.33463e-05	-1.32396	dn	0.00669183	-1.05013
Mrgprf	dn	0.0315051	-2.1635	dn	0.0466762	-1.72031
Mrip-ps	dn	7.63634e-07	-1.03933	dn	0.000266759	-4.98765
Mrps33	up	0.0141583	1.00708	up	0.00961754	1.22807
Nos1	dn	2.47123e-06	-1.84185	dn	0.043937	-1.08701
Nptx2	dn	0.000481367	-1.36065	up	0.0920045	1.03571
Nr2e1	dn	0.00110679	-1.25293	up	0.0401016	1.83551
Nr2f2	dn	9.52286e-06	-1.67956	dn	0.0125387	-1.21791
Nrk	dn	0.119347	-2.4956	dn	0.0111679	-6.10329
Nts	up	0.0046414	1.42908	dn	0.155131	-2.24101
Nuak2	dn	0.000307612	-1.00279	dn	0.00386106	-1.15754
Nxph4	dn	5.28362e-06	-2.38389	dn	0.00213027	-2.5325
P3h1	dn	0.0678321	-1.10103	dn	0.0526363	-1.14055
Pdcd5-ps	up	6.60527e-05	1.18627	dn	0.117635	-1.52039
Pdzrn3	dn	0.00105495	-1.16714	up	0.0137738	1.31087
Peg10	dn	1.2733e-05	-2.0085	dn	0.0100772	-1.01734
Pgam1-ps2	dn	0.000592747	-1.07994	dn	0.0544432	-6.74339
Phgdh	dn	2.9199e-05	-1.45263	up	0.0142822	1.69139
Plin2	dn	0.00198364	-1.03158	dn	0.108773	-1.03835
Prdm16os	dn	0.00387551	-1.0073	up	0.0314238	1.33117
Prokr2	dn	0.00010069	-1.02849	dn	0.136779	-1.11396
Ptpro	dn	8.07733e-06	-1.48085	dn	0.157655	-1.56294
Pxn	dn	0.00162528	-1.02906	dn	0.175392	-1.44022
Rasip1	dn	0.000683373	-1.76622	dn	0.00880215	-1.431
Rbm38	dn	0.000860822	-1.35364	dn	0.0535266	-1.17284
Rbpj-ps3	dn	0.000464148	-1.21103	dn	0.00380699	-2.77672
Reln	dn	4.28947e-06	-2.04589	dn	0.0149956	-1.64265
Rgs16	dn	0.00083836	-1.1745	dn	0.00374183	-1.09572
Ror1	dn	0.0123986	-2.14543	dn	0.115399	-1.71329
Rpl17-ps10	up	0.000425783	1.10799	dn	0.0786079	-3.0338
Rpl17-ps5	up	0.00326496	1.41791	dn	0.0810113	-1.90814
Rpl3-ps2	up	0.0147013	1.63646	dn	0.0905076	-5.93887
Rpl32l	up	0.0092112	1.06483	dn	0.0673298	-7.89885
Rpl34-ps1	up	0.000678597	1.49695	dn	0.0626289	-3.77665
Rpl35a-ps2	up	8.64177e-05	1.75797	dn	0.0438786	-2.38702
Rpl36-ps12	up	0.00096951	1.13874	dn	0.0888808	-6.47336
Rpl36a-ps2	up	8.64563e-05	1.4389	dn	0.033892	-3.62708
Rpl37rt	up	0.00158913	1.44761	dn	0.0516119	-3.93329
Rpl38-ps2	up	0.00270092	1.70244	dn	0.0517325	-3.38005
Rpl39	up	0.0029069	1.24317	up	0.0114423	3.14565
Rpl41	up	0.00192681	1.41409	up	0.0531304	1.1862
Rpl7-ps7	up	0.000765491	1.08754	dn	0.0542182	-7.32193
Rps10-ps1	up	0.000309669	1.01647	dn	0.0874656	-3.33062
Rps15-ps2	up	0.054875	1.08358	dn	0.0766757	-10.7482
Rps15a-ps7	up	0.000460341	1.26858	dn	0.0789721	-7.85175
Rps16-ps2	up	2.28324e-06	1.00913	dn	0.0873604	-3.41974
Rps24-ps3	up	0.000436844	1.31586	dn	0.0401657	-8.73008
Rps25-ps1	up	0.00945126	1.44857	dn	0.0494439	-9.6251
Rps26	up	0.00803297	1.21231	up	0.00346702	2.1439
Rps26-ps1	up	4.21924e-05	1.07137	dn	0.0783582	-7.69757
Rps3a1	up	0.00372729	1.47607	up	0.00183861	3.71293
Rps6ka1	dn	0.00197449	-1.24908	dn	0.00322462	-1.29271
Rpsa-ps2	up	0.0402138	1.11335	dn	0.0950208	-4.04876
Rspo1	dn	0.0245109	-1.02975	up	0.0687338	1.87752
Satb2	dn	0.000852561	-1.03556	up	0.00288992	1.54268
Scml4	dn	5.42725e-05	-1.09318	dn	0.173265	-1.07635
Sdk1	dn	7.08616e-05	-1.83322	dn	0.00585382	-1.02369
Sec61g	up	0.0076749	1.3356	up	0.0117289	2.40458
Sf3b4	dn	2.63968e-06	-1.77341	up	0.00204717	1.0839
Shank1	dn	0.000116869	-1.09441	up	0.0357863	1.17139
Shf	dn	7.7306e-05	-1.20321	dn	0.0657951	-1.04759
Slc10a4	dn	0.000253124	-1.07379	dn	0.0136104	-2.44781
Slc1a2	dn	0.000260549	-1.31297	up	0.00876407	1.49073
Slc29a4	dn	5.36244e-06	-1.27017	dn	0.0511775	-1.4026
Slc2a4	dn	0.000968972	-1.07039	dn	0.0270344	-1.6845
Slc38a5	dn	0.0028659	-1.95217	up	0.0281164	1.79796
Slc39a7	dn	0.000222973	-1.41504	dn	0.0841384	-1.22987
Slc6a2	dn	0.000642239	-1.56635	dn	0.139722	-5.86625
Snrpe	up	6.35091e-05	1.08595	up	0.0028456	1.48228
Ssc5d	dn	0.0320162	-1.01211	dn	0.0313917	-2.30256
Sspo	dn	0.00530925	-1.31279	dn	0.065891	-1.34314
Svep1	dn	0.0795532	-2.38187	dn	0.0717217	-2.65271
Syt2	dn	0.0806398	-1.09878	dn	0.166376	-1.3923
Tbr1	dn	5.88186e-05	-2.07555	up	0.00524379	1.556
Tfap2b	dn	3.42701e-05	-1.19671	dn	0.0704901	-1.59856
Tfcp2l1	dn	0.00225644	-1.3837	up	0.0124716	3.12928
Th	dn	0.0021078	-1.06881	dn	0.11189	-3.79503
Tll1	dn	0.000361168	-1.32046	dn	0.000652767	-2.08989
Tmem163	dn	6.76266e-05	-1.26394	dn	0.042229	-1.61886
Tpt1-ps3	up	0.000718018	1.07892	dn	0.0545184	-4.85124
Trbc2	up	0.00927538	1.7137	up	0.126784	1.18191
Trim62	dn	8.31384e-05	-1.76433	dn	0.10832	-1.28862
Trim67	dn	3.85514e-06	-2.06172	dn	0.00559427	-2.06236
Trp73	dn	4.47968e-05	-1.96696	dn	0.0762887	-1.39734
Tspan18	dn	0.000423327	-1.77528	dn	0.0286596	-1.28739
Tspan9	dn	0.000797386	-1.70568	dn	0.00333029	-1.2658
Tubb4b-ps1	dn	0.00334231	-1.32193	dn	0.0140455	-3.09222
Ubc	dn	1.59028e-05	-1.84551	dn	0.0105912	-2.00501
Uncx	dn	7.36489e-06	-1.56948	dn	0.0116343	-3.40054
Vat1l	dn	0.000407702	-1.25919	dn	0.0462615	-1.11258
Vcp	dn	6.2211e-08	-1.30959	up	0.00953033	1.11649
Vcp-rs	dn	0.000107583	-1.76087	dn	0.000306749	-2.27709
Vsig10	dn	0.0633543	-1.12776	dn	0.0294194	-1.52026
Wif1	dn	0.0110159	-1.47621	dn	0.120508	-2.67807
Xkr8	dn	8.99259e-06	-1.10309	dn	0.025643	-1.272
Zfpm1	dn	0.000172061	-2.68839	up	0.019082	1.6397
