## Supplementary material for "Role of Caveolin 1 in metabolic programming of fetal brain": Table S10

### Sheet: Sheet1
List of genes in three groups that showed common patterns of differential expression in the brain of Cav1-KO compared to WT mice. These three groups of genes are listed as genes epigenetically altered in the fetal brain (EDGs), genes associated with deregulated metabolites in the fetal brain (MDGs), and genes commonly altered in the brain of Cav1-KO compared to WT mice both at the fetal and aging…
Gene	Gene group	Up or down in Cav1-null brain relative to WT	Brain stage
Bc1	CDGs	dn	Aging brain
Ubc	CDGs	dn	Aging brain
Tpt1-ps3	CDGs	dn	Aging brain
Dner	CDGs	dn	Aging brain
Gm12715	CDGs	dn	Aging brain
Syt2	CDGs	dn	Aging brain
Atp6v0c-ps2	CDGs	dn	Aging brain
Gm11808	CDGs	dn	Aging brain
Gm7536	CDGs	dn	Aging brain
Gm12892	CDGs	dn	Aging brain
Gm10288	CDGs	dn	Aging brain
Gm15772	CDGs	dn	Aging brain
Gm15427	CDGs	dn	Aging brain
Gm10925	CDGs	dn	Aging brain
Gm10073	CDGs	dn	Aging brain
Gm9794	CDGs	dn	Aging brain
Pgam1-ps2	CDGs	dn	Aging brain
Gm10275	CDGs	dn	Aging brain
Gm4735	CDGs	dn	Aging brain
Vcp-rs	CDGs	dn	Aging brain
Rps16-ps2	CDGs	dn	Aging brain
Cbln1	CDGs	dn	Aging brain
Rpl37rt	CDGs	dn	Aging brain
Gm29216	CDGs	dn	Aging brain
Gm14303	CDGs	dn	Aging brain
Gm28437	CDGs	dn	Aging brain
Rpl17-ps10	CDGs	dn	Aging brain
Gm6560	CDGs	dn	Aging brain
Gm6204	CDGs	dn	Aging brain
Gm10221	CDGs	dn	Aging brain
Rpl38-ps2	CDGs	dn	Aging brain
Gm14539	CDGs	dn	Aging brain
Vat1l	CDGs	dn	Aging brain
Tspan9	CDGs	dn	Aging brain
Rps26-ps1	CDGs	dn	Aging brain
Gm2000	CDGs	dn	Aging brain
Shf	CDGs	dn	Aging brain
Kcnh2	CDGs	dn	Aging brain
Rpl34-ps1	CDGs	dn	Aging brain
Gm4332	CDGs	dn	Aging brain
Grm1	CDGs	dn	Aging brain
Gm14586	CDGs	dn	Aging brain
Lrig1	CDGs	dn	Aging brain
Rps24-ps3	CDGs	dn	Aging brain
Mmp24	CDGs	dn	Aging brain
Reln	CDGs	dn	Aging brain
Dpysl4	CDGs	dn	Aging brain
Als2	CDGs	dn	Aging brain
Gm10443	CDGs	dn	Aging brain
Nos1	CDGs	dn	Aging brain
Gm12918	CDGs	dn	Aging brain
Pxn	CDGs	dn	Aging brain
Rps15a-ps7	CDGs	dn	Aging brain
Fat1	CDGs	dn	Aging brain
Rpl36-ps12	CDGs	dn	Aging brain
Rpl36a-ps2	CDGs	dn	Aging brain
Trim62	CDGs	dn	Aging brain
Gm16418	CDGs	dn	Aging brain
Peg10	CDGs	dn	Aging brain
Gm2225	CDGs	dn	Aging brain
Rps6ka1	CDGs	dn	Aging brain
Gm9774	CDGs	dn	Aging brain
Chd7	CDGs	dn	Aging brain
Gm14150	CDGs	dn	Aging brain
Tmem163	CDGs	dn	Aging brain
Gdpd5	CDGs	dn	Aging brain
Col6a1	CDGs	dn	Aging brain
Rps25-ps1	CDGs	dn	Aging brain
Gm3375	CDGs	dn	Aging brain
Gm9755	CDGs	dn	Aging brain
Esyt1	CDGs	dn	Aging brain
Gm15421	CDGs	dn	Aging brain
Col9a3	CDGs	dn	Aging brain
Ptpro	CDGs	dn	Aging brain
Col16a1	CDGs	dn	Aging brain
Nr2f2	CDGs	dn	Aging brain
Rpl3-ps2	CDGs	dn	Aging brain
Col18a1	CDGs	dn	Aging brain
Rps15-ps2	CDGs	dn	Aging brain
Slc29a4	CDGs	dn	Aging brain
Gm5776	CDGs	dn	Aging brain
Rps10-ps1	CDGs	dn	Aging brain
Gm10167	CDGs	dn	Aging brain
Kif26b	CDGs	dn	Aging brain
Metap1d	CDGs	dn	Aging brain
Gm14253	CDGs	dn	Aging brain
Pdcd5-ps	CDGs	dn	Aging brain
En2	CDGs	dn	Aging brain
Gm28438	CDGs	dn	Aging brain
Rpl7-ps7	CDGs	dn	Aging brain
Gm5884	CDGs	dn	Aging brain
9330162G02Rik	CDGs	dn	Aging brain
Trim67	CDGs	dn	Aging brain
Gm5421	CDGs	dn	Aging brain
Gm15429	CDGs	dn	Aging brain
Th	CDGs	dn	Aging brain
Nxph4	CDGs	dn	Aging brain
Got2-ps1	CDGs	dn	Aging brain
Lrrc8a	CDGs	dn	Aging brain
Gm9844	CDGs	dn	Aging brain
Rpsa-ps2	CDGs	dn	Aging brain
Rgs16	CDGs	dn	Aging brain
Col9a2	CDGs	dn	Aging brain
Cnksr3	CDGs	dn	Aging brain
Cyp26b1	CDGs	dn	Aging brain
Galnt15	CDGs	dn	Aging brain
Gm5898	CDGs	dn	Aging brain
Ctxn2	CDGs	dn	Aging brain
Col11a1	CDGs	dn	Aging brain
Gm13375	CDGs	dn	Aging brain
Plin2	CDGs	dn	Aging brain
A2m	CDGs	dn	Aging brain
Tubb4b-ps1	CDGs	dn	Aging brain
Eln	CDGs	dn	Aging brain
Ebf3	CDGs	dn	Aging brain
Cercam	CDGs	dn	Aging brain
Gm43712	CDGs	dn	Aging brain
Gm45855	CDGs	dn	Aging brain
Aldh16a1	CDGs	dn	Aging brain
Mrip-ps	CDGs	dn	Aging brain
Rpl32l	CDGs	dn	Aging brain
Tfap2b	CDGs	dn	Aging brain
Rasip1	CDGs	dn	Aging brain
P3h1	CDGs	dn	Aging brain
Gm5846	CDGs	dn	Aging brain
Gm2058	CDGs	dn	Aging brain
Kirrel	CDGs	dn	Aging brain
Tspan18	CDGs	dn	Aging brain
Cav1	CDGs	dn	Aging brain
Gm6444	CDGs	dn	Aging brain
Cd38	CDGs	dn	Aging brain
Gm16089	CDGs	dn	Aging brain
Uncx	CDGs	dn	Aging brain
Gm4540	CDGs	dn	Aging brain
Gpatch3	CDGs	dn	Aging brain
Gm8121	CDGs	dn	Aging brain
Bmf	CDGs	dn	Aging brain
Gm14567	CDGs	dn	Aging brain
Hif3a	CDGs	dn	Aging brain
Gm7353	CDGs	dn	Aging brain
Aldoart1	CDGs	dn	Aging brain
Barhl2	CDGs	dn	Aging brain
Xkr8	CDGs	dn	Aging brain
A930004D18Rik	CDGs	dn	Aging brain
Acan	CDGs	dn	Aging brain
Eif4a3l2	CDGs	dn	Aging brain
Gm5422	CDGs	dn	Aging brain
Gm7389	CDGs	dn	Aging brain
Sdk1	CDGs	dn	Aging brain
Arhgap36	CDGs	dn	Aging brain
Nts	CDGs	dn	Aging brain
Slc10a4	CDGs	dn	Aging brain
Gm4798	CDGs	dn	Aging brain
Col26a1	CDGs	dn	Aging brain
Gm5903	CDGs	dn	Aging brain
A930017K11Rik	CDGs	dn	Aging brain
Svep1	CDGs	dn	Aging brain
Gm9207	CDGs	dn	Aging brain
Barhl1	CDGs	dn	Aging brain
Irx3	CDGs	dn	Aging brain
Tll1	CDGs	dn	Aging brain
Slc39a7	CDGs	dn	Aging brain
Rpl17-ps5	CDGs	dn	Aging brain
Gm8069	CDGs	dn	Aging brain
Col5a2	CDGs	dn	Aging brain
Enpep	CDGs	dn	Aging brain
Gm17201	CDGs	dn	Aging brain
Gm13123	CDGs	dn	Aging brain
Gm15455	CDGs	dn	Aging brain
Lhx5	CDGs	dn	Aging brain
Gm5644	CDGs	dn	Aging brain
Emilin1	CDGs	dn	Aging brain
Vsig10	CDGs	dn	Aging brain
Gm5540	CDGs	dn	Aging brain
Gm5576	CDGs	dn	Aging brain
Mab21l2	CDGs	dn	Aging brain
Nrk	CDGs	dn	Aging brain
Mmp11	CDGs	dn	Aging brain
Gm16581	CDGs	dn	Aging brain
Rbpj-ps3	CDGs	dn	Aging brain
Mrgprf	CDGs	dn	Aging brain
Ggt5	CDGs	dn	Aging brain
Slc2a4	CDGs	dn	Aging brain
Gm12929	CDGs	dn	Aging brain
Gm7846	CDGs	dn	Aging brain
Prokr2	CDGs	dn	Aging brain
Gm12791	CDGs	dn	Aging brain
Gm10243	CDGs	dn	Aging brain
Bub1b	CDGs	dn	Aging brain
Gm11966	CDGs	dn	Aging brain
Gm19680	CDGs	dn	Aging brain
Gm7729	CDGs	dn	Aging brain
Gm6157	CDGs	dn	Aging brain
Asb4	CDGs	dn	Aging brain
Irs4	CDGs	dn	Aging brain
Sspo	CDGs	dn	Aging brain
Gm12473	CDGs	dn	Aging brain
Gm43442	CDGs	dn	Aging brain
C130021I20Rik	CDGs	dn	Aging brain
3632454L22Rik	CDGs	dn	Aging brain
Ror1	CDGs	dn	Aging brain
Gm11235	CDGs	dn	Aging brain
Epha2	CDGs	dn	Aging brain
Col13a1	CDGs	dn	Aging brain
Rbm38	CDGs	dn	Aging brain
Ssc5d	CDGs	dn	Aging brain
Slc6a2	CDGs	dn	Aging brain
Gm5566	CDGs	dn	Aging brain
Hlx	CDGs	dn	Aging brain
Rpl35a-ps2	CDGs	dn	Aging brain
Chst5	CDGs	dn	Aging brain
Egfl8	CDGs	dn	Aging brain
Gm8797	CDGs	dn	Aging brain
Gm44644	CDGs	dn	Aging brain
Trp73	CDGs	dn	Aging brain
Ifi203	CDGs	dn	Aging brain
Wif1	CDGs	dn	Aging brain
Gm28071	CDGs	dn	Aging brain
Angptl3	CDGs	dn	Aging brain
Scml4	CDGs	dn	Aging brain
Lingo4	CDGs	dn	Aging brain
Gm11196	CDGs	dn	Aging brain
Lmx1b	CDGs	dn	Aging brain
Gm28901	CDGs	dn	Aging brain
Gm12397	CDGs	dn	Aging brain
Gm17936	CDGs	dn	Aging brain
Nuak2	CDGs	dn	Aging brain
Gm14391	CDGs	dn	Aging brain
Gm10575	CDGs	dn	Aging brain
Emilin3	CDGs	dn	Aging brain
Gm12928	CDGs	dn	Aging brain
Mcm10	CDGs	dn	Aging brain
Klhl35	CDGs	dn	Aging brain
Cox20b	CDGs	dn	Aging brain
Gm43205	CDGs	dn	Aging brain
Fhl3	CDGs	dn	Aging brain
Gm38451	CDGs	dn	Aging brain
Gm9347	CDGs	dn	Aging brain
Cdc20	CDGs	dn	Aging brain
4930447F24Rik	CDGs	dn	Aging brain
Zic1	EDGs	dn	Aging brain
Calb2	EDGs	dn	Aging brain
Chn2	EDGs	dn	Aging brain
Ankrd24	EDGs	dn	Aging brain
Abca7	EDGs	dn	Aging brain
Kank2	EDGs	dn	Aging brain
Plekhh3	EDGs	dn	Aging brain
Sfi1	EDGs	dn	Aging brain
Sirt4	EDGs	dn	Aging brain
Lncppara	EDGs	dn	Aging brain
Pde4c	EDGs	dn	Aging brain
Rph3al	EDGs	dn	Aging brain
H2-Bl	EDGs	dn	Aging brain
Tlx3	EDGs	dn	Aging brain
Prrxl1	EDGs	dn	Aging brain
Hacl1	EDGs	dn	Aging brain
Qprt	EDGs	dn	Aging brain
Pi16	EDGs	dn	Aging brain
Scara5	EDGs	dn	Aging brain
Car8	MDGs	dn	Aging brain
Gria4	MDGs	dn	Aging brain
Gpx1	MDGs	dn	Aging brain
Arhgef1	MDGs	dn	Aging brain
Ndufb2	MDGs	dn	Aging brain
Gng13	MDGs	dn	Aging brain
Acadvl	MDGs	dn	Aging brain
Itga3	MDGs	dn	Aging brain
Stat2	MDGs	dn	Aging brain
Irf3	MDGs	dn	Aging brain
Rac3	MDGs	dn	Aging brain
Dvl2	MDGs	dn	Aging brain
Ldhd	MDGs	dn	Aging brain
Mapk12	MDGs	dn	Aging brain
Stat1	MDGs	dn	Aging brain
Vav3	MDGs	dn	Aging brain
Hes5	MDGs	dn	Aging brain
F2r	MDGs	dn	Aging brain
Wnt3	MDGs	dn	Aging brain
Nup43	MDGs	dn	Aging brain
Pnpla3	MDGs	dn	Aging brain
Il3ra	MDGs	dn	Aging brain
Cox7a1	MDGs	dn	Aging brain
Cdk2	MDGs	dn	Aging brain
Ptch2	MDGs	dn	Aging brain
Fgf18	MDGs	dn	Aging brain
Fgf3	MDGs	dn	Aging brain
Gng10	MDGs	dn	Aging brain
Dnah14	MDGs	dn	Aging brain
Csf2rb	MDGs	dn	Aging brain
Kcnj5	MDGs	dn	Aging brain
Pla2g4b	MDGs	dn	Aging brain
Gapdhs	MDGs	dn	Aging brain
Wnt9b	MDGs	dn	Aging brain
Lpar2	MDGs	dn	Aging brain
Fgf7	MDGs	dn	Aging brain
Kif5a	CDGs	up	Aging brain
Slc1a2	CDGs	up	Aging brain
Agap2	CDGs	up	Aging brain
Kif5c	CDGs	up	Aging brain
Shank1	CDGs	up	Aging brain
Eno1	CDGs	up	Aging brain
Dlgap3	CDGs	up	Aging brain
Cdk5r2	CDGs	up	Aging brain
Rpl41	CDGs	up	Aging brain
Dkk3	CDGs	up	Aging brain
Rps3a1	CDGs	up	Aging brain
Kcnb1	CDGs	up	Aging brain
Vcp	CDGs	up	Aging brain
Rps26	CDGs	up	Aging brain
Ier5	CDGs	up	Aging brain
Tbr1	CDGs	up	Aging brain
Hipk2	CDGs	up	Aging brain
Phgdh	CDGs	up	Aging brain
Lhx2	CDGs	up	Aging brain
Lzts1	CDGs	up	Aging brain
Zfpm1	CDGs	up	Aging brain
C130074G19Rik	CDGs	up	Aging brain
Nptx2	CDGs	up	Aging brain
Rpl39	CDGs	up	Aging brain
Satb2	CDGs	up	Aging brain
Galnt2	CDGs	up	Aging brain
Eif3j1	CDGs	up	Aging brain
Sf3b4	CDGs	up	Aging brain
Pdzrn3	CDGs	up	Aging brain
Mrps33	CDGs	up	Aging brain
Prdm16os	CDGs	up	Aging brain
Sec61g	CDGs	up	Aging brain
Klf2	CDGs	up	Aging brain
Nr2e1	CDGs	up	Aging brain
Rspo1	CDGs	up	Aging brain
Snrpe	CDGs	up	Aging brain
Trbc2	CDGs	up	Aging brain
Alas2	CDGs	up	Aging brain
Arhgap25	CDGs	up	Aging brain
Tfcp2l1	CDGs	up	Aging brain
Ascl1	CDGs	up	Aging brain
Slc38a5	CDGs	up	Aging brain
A230006K03Rik	CDGs	up	Aging brain
Foxc2	CDGs	up	Aging brain
Gm9987	CDGs	up	Aging brain
Gm13841	CDGs	up	Aging brain
Gxylt2	CDGs	up	Aging brain
Lsm5	CDGs	up	Aging brain
Gm15046	CDGs	up	Aging brain
Gm10138	CDGs	up	Aging brain
Egr3	EDGs	up	Aging brain
Epop	EDGs	up	Aging brain
Satb1	EDGs	up	Aging brain
Igfbp6	EDGs	up	Aging brain
Kcns1	EDGs	up	Aging brain
Lrrc75a	EDGs	up	Aging brain
Fosb	EDGs	up	Aging brain
2210408F21Rik	EDGs	up	Aging brain
B230208B08Rik	EDGs	up	Aging brain
Adcy1	MDGs	up	Aging brain
Rapgef4	MDGs	up	Aging brain
Prkcb	MDGs	up	Aging brain
Pgk1	MDGs	up	Aging brain
Gpx4	MDGs	up	Aging brain
Rps6	MDGs	up	Aging brain
Atp5h	MDGs	up	Aging brain
Naca	MDGs	up	Aging brain
Gabarapl2	MDGs	up	Aging brain
Cox7c	MDGs	up	Aging brain
Ftl1	MDGs	up	Aging brain
Atp5g1	MDGs	up	Aging brain
Ndufa12	MDGs	up	Aging brain
Cycs	MDGs	up	Aging brain
Psma3	MDGs	up	Aging brain
Uqcrb	MDGs	up	Aging brain
Atp5l	MDGs	up	Aging brain
Ndufab1	MDGs	up	Aging brain
Ncoa4	MDGs	up	Aging brain
Psma5	MDGs	up	Aging brain
Gng5	MDGs	up	Aging brain
Gli3	MDGs	up	Aging brain
Nup35	MDGs	up	Aging brain
Gucy1a2	MDGs	up	Aging brain
Kif5a	CDGs	dn	Fetal brain
Slc1a2	CDGs	dn	Fetal brain
Agap2	CDGs	dn	Fetal brain
Kif5c	CDGs	dn	Fetal brain
Shank1	CDGs	dn	Fetal brain
Eno1	CDGs	dn	Fetal brain
Dlgap3	CDGs	dn	Fetal brain
Cdk5r2	CDGs	dn	Fetal brain
Dkk3	CDGs	dn	Fetal brain
Kcnb1	CDGs	dn	Fetal brain
Vcp	CDGs	dn	Fetal brain
Ier5	CDGs	dn	Fetal brain
Tbr1	CDGs	dn	Fetal brain
Hipk2	CDGs	dn	Fetal brain
Phgdh	CDGs	dn	Fetal brain
Lhx2	CDGs	dn	Fetal brain
Lzts1	CDGs	dn	Fetal brain
Zfpm1	CDGs	dn	Fetal brain
C130074G19Rik	CDGs	dn	Fetal brain
Nptx2	CDGs	dn	Fetal brain
Satb2	CDGs	dn	Fetal brain
Galnt2	CDGs	dn	Fetal brain
Sf3b4	CDGs	dn	Fetal brain
Pdzrn3	CDGs	dn	Fetal brain
Prdm16os	CDGs	dn	Fetal brain
Klf2	CDGs	dn	Fetal brain
Nr2e1	CDGs	dn	Fetal brain
Rspo1	CDGs	dn	Fetal brain
Arhgap25	CDGs	dn	Fetal brain
Tfcp2l1	CDGs	dn	Fetal brain
Ascl1	CDGs	dn	Fetal brain
Slc38a5	CDGs	dn	Fetal brain
Foxc2	CDGs	dn	Fetal brain
Gm9987	CDGs	dn	Fetal brain
Gm13841	CDGs	dn	Fetal brain
Gxylt2	CDGs	dn	Fetal brain
Gm15046	CDGs	dn	Fetal brain
Gm10138	CDGs	dn	Fetal brain
Ubc	CDGs	dn	Fetal brain
Dner	CDGs	dn	Fetal brain
Gm12715	CDGs	dn	Fetal brain
Syt2	CDGs	dn	Fetal brain
Atp6v0c-ps2	CDGs	dn	Fetal brain
Gm12892	CDGs	dn	Fetal brain
Pgam1-ps2	CDGs	dn	Fetal brain
Gm4735	CDGs	dn	Fetal brain
Vcp-rs	CDGs	dn	Fetal brain
Cbln1	CDGs	dn	Fetal brain
Gm6560	CDGs	dn	Fetal brain
Vat1l	CDGs	dn	Fetal brain
Tspan9	CDGs	dn	Fetal brain
Shf	CDGs	dn	Fetal brain
Kcnh2	CDGs	dn	Fetal brain
Grm1	CDGs	dn	Fetal brain
Lrig1	CDGs	dn	Fetal brain
Mmp24	CDGs	dn	Fetal brain
Reln	CDGs	dn	Fetal brain
Dpysl4	CDGs	dn	Fetal brain
Als2	CDGs	dn	Fetal brain
Nos1	CDGs	dn	Fetal brain
Pxn	CDGs	dn	Fetal brain
Fat1	CDGs	dn	Fetal brain
Trim62	CDGs	dn	Fetal brain
Peg10	CDGs	dn	Fetal brain
Rps6ka1	CDGs	dn	Fetal brain
Gm9774	CDGs	dn	Fetal brain
Chd7	CDGs	dn	Fetal brain
Gm14150	CDGs	dn	Fetal brain
Tmem163	CDGs	dn	Fetal brain
Gdpd5	CDGs	dn	Fetal brain
Col6a1	CDGs	dn	Fetal brain
Gm3375	CDGs	dn	Fetal brain
Gm9755	CDGs	dn	Fetal brain
Esyt1	CDGs	dn	Fetal brain
Col9a3	CDGs	dn	Fetal brain
Ptpro	CDGs	dn	Fetal brain
Col16a1	CDGs	dn	Fetal brain
Nr2f2	CDGs	dn	Fetal brain
Col18a1	CDGs	dn	Fetal brain
Slc29a4	CDGs	dn	Fetal brain
Gm10167	CDGs	dn	Fetal brain
Kif26b	CDGs	dn	Fetal brain
En2	CDGs	dn	Fetal brain
Gm5884	CDGs	dn	Fetal brain
Trim67	CDGs	dn	Fetal brain
Gm5421	CDGs	dn	Fetal brain
Gm15429	CDGs	dn	Fetal brain
Th	CDGs	dn	Fetal brain
Nxph4	CDGs	dn	Fetal brain
Got2-ps1	CDGs	dn	Fetal brain
Lrrc8a	CDGs	dn	Fetal brain
Rgs16	CDGs	dn	Fetal brain
Col9a2	CDGs	dn	Fetal brain
Cnksr3	CDGs	dn	Fetal brain
Cyp26b1	CDGs	dn	Fetal brain
Galnt15	CDGs	dn	Fetal brain
Gm5898	CDGs	dn	Fetal brain
Col11a1	CDGs	dn	Fetal brain
Gm13375	CDGs	dn	Fetal brain
Plin2	CDGs	dn	Fetal brain
A2m	CDGs	dn	Fetal brain
Tubb4b-ps1	CDGs	dn	Fetal brain
Eln	CDGs	dn	Fetal brain
Ebf3	CDGs	dn	Fetal brain
Cercam	CDGs	dn	Fetal brain
Aldh16a1	CDGs	dn	Fetal brain
Mrip-ps	CDGs	dn	Fetal brain
Tfap2b	CDGs	dn	Fetal brain
Rasip1	CDGs	dn	Fetal brain
P3h1	CDGs	dn	Fetal brain
Gm5846	CDGs	dn	Fetal brain
Gm2058	CDGs	dn	Fetal brain
Kirrel	CDGs	dn	Fetal brain
Tspan18	CDGs	dn	Fetal brain
Cav1	CDGs	dn	Fetal brain
Cd38	CDGs	dn	Fetal brain
Uncx	CDGs	dn	Fetal brain
Gpatch3	CDGs	dn	Fetal brain
Bmf	CDGs	dn	Fetal brain
Hif3a	CDGs	dn	Fetal brain
Gm7353	CDGs	dn	Fetal brain
Aldoart1	CDGs	dn	Fetal brain
Barhl2	CDGs	dn	Fetal brain
Xkr8	CDGs	dn	Fetal brain
A930004D18Rik	CDGs	dn	Fetal brain
Acan	CDGs	dn	Fetal brain
Eif4a3l2	CDGs	dn	Fetal brain
Gm5422	CDGs	dn	Fetal brain
Gm7389	CDGs	dn	Fetal brain
Sdk1	CDGs	dn	Fetal brain
Arhgap36	CDGs	dn	Fetal brain
Slc10a4	CDGs	dn	Fetal brain
Gm4798	CDGs	dn	Fetal brain
Col26a1	CDGs	dn	Fetal brain
Gm5903	CDGs	dn	Fetal brain
A930017K11Rik	CDGs	dn	Fetal brain
Svep1	CDGs	dn	Fetal brain
Gm9207	CDGs	dn	Fetal brain
Barhl1	CDGs	dn	Fetal brain
Irx3	CDGs	dn	Fetal brain
Tll1	CDGs	dn	Fetal brain
Slc39a7	CDGs	dn	Fetal brain
Col5a2	CDGs	dn	Fetal brain
Enpep	CDGs	dn	Fetal brain
Gm17201	CDGs	dn	Fetal brain
Gm13123	CDGs	dn	Fetal brain
Gm15455	CDGs	dn	Fetal brain
Lhx5	CDGs	dn	Fetal brain
Emilin1	CDGs	dn	Fetal brain
Vsig10	CDGs	dn	Fetal brain
Gm5540	CDGs	dn	Fetal brain
Gm5576	CDGs	dn	Fetal brain
Mab21l2	CDGs	dn	Fetal brain
Nrk	CDGs	dn	Fetal brain
Mmp11	CDGs	dn	Fetal brain
Gm16581	CDGs	dn	Fetal brain
Rbpj-ps3	CDGs	dn	Fetal brain
Mrgprf	CDGs	dn	Fetal brain
Ggt5	CDGs	dn	Fetal brain
Slc2a4	CDGs	dn	Fetal brain
Gm12929	CDGs	dn	Fetal brain
Prokr2	CDGs	dn	Fetal brain
Gm12791	CDGs	dn	Fetal brain
Bub1b	CDGs	dn	Fetal brain
Gm19680	CDGs	dn	Fetal brain
Gm7729	CDGs	dn	Fetal brain
Gm6157	CDGs	dn	Fetal brain
Asb4	CDGs	dn	Fetal brain
Irs4	CDGs	dn	Fetal brain
Sspo	CDGs	dn	Fetal brain
Gm12473	CDGs	dn	Fetal brain
Gm43442	CDGs	dn	Fetal brain
C130021I20Rik	CDGs	dn	Fetal brain
Ror1	CDGs	dn	Fetal brain
Gm11235	CDGs	dn	Fetal brain
Epha2	CDGs	dn	Fetal brain
Col13a1	CDGs	dn	Fetal brain
Rbm38	CDGs	dn	Fetal brain
Ssc5d	CDGs	dn	Fetal brain
Slc6a2	CDGs	dn	Fetal brain
Hlx	CDGs	dn	Fetal brain
Chst5	CDGs	dn	Fetal brain
Egfl8	CDGs	dn	Fetal brain
Gm8797	CDGs	dn	Fetal brain
Trp73	CDGs	dn	Fetal brain
Wif1	CDGs	dn	Fetal brain
Gm28071	CDGs	dn	Fetal brain
Scml4	CDGs	dn	Fetal brain
Lingo4	CDGs	dn	Fetal brain
Lmx1b	CDGs	dn	Fetal brain
Gm28901	CDGs	dn	Fetal brain
Gm12397	CDGs	dn	Fetal brain
Gm17936	CDGs	dn	Fetal brain
Nuak2	CDGs	dn	Fetal brain
Gm10575	CDGs	dn	Fetal brain
Emilin3	CDGs	dn	Fetal brain
Gm12928	CDGs	dn	Fetal brain
Mcm10	CDGs	dn	Fetal brain
Klhl35	CDGs	dn	Fetal brain
Gm43205	CDGs	dn	Fetal brain
Fhl3	CDGs	dn	Fetal brain
Gm9347	CDGs	dn	Fetal brain
Cdc20	CDGs	dn	Fetal brain
Nfic	EDGs	dn	Fetal brain
Unc45b	EDGs	dn	Fetal brain
Tnfaip2	EDGs	dn	Fetal brain
Ajm1	EDGs	dn	Fetal brain
Evx2	EDGs	dn	Fetal brain
Nbea	EDGs	dn	Fetal brain
Pde4dip	EDGs	dn	Fetal brain
Iffo2	EDGs	dn	Fetal brain
Mn1	EDGs	dn	Fetal brain
2900026A02Rik	EDGs	dn	Fetal brain
Fkbp9	EDGs	dn	Fetal brain
Tmem121b	EDGs	dn	Fetal brain
Lsr	EDGs	dn	Fetal brain
Rgma	EDGs	dn	Fetal brain
Smpd1	EDGs	dn	Fetal brain
Slc20a2	EDGs	dn	Fetal brain
Nfix	EDGs	dn	Fetal brain
Zfhx3	EDGs	dn	Fetal brain
Tns1	EDGs	dn	Fetal brain
Proser1	EDGs	dn	Fetal brain
Rusc2	EDGs	dn	Fetal brain
Plxna4	EDGs	dn	Fetal brain
Numa1	EDGs	dn	Fetal brain
Abca1	MDGs	dn	Fetal brain
Abcb1a	MDGs	dn	Fetal brain
Abcc3	MDGs	dn	Fetal brain
Abl1	MDGs	dn	Fetal brain
Acadl	MDGs	dn	Fetal brain
Acads	MDGs	dn	Fetal brain
Aldh1b1	MDGs	dn	Fetal brain
Aldh2	MDGs	dn	Fetal brain
Apc2	MDGs	dn	Fetal brain
Aqp1	MDGs	dn	Fetal brain
Armc5	MDGs	dn	Fetal brain
Arnt2	MDGs	dn	Fetal brain
Atp1a1	MDGs	dn	Fetal brain
Atp1a2	MDGs	dn	Fetal brain
Atp1a3	MDGs	dn	Fetal brain
Atp2b2	MDGs	dn	Fetal brain
Atp2b4	MDGs	dn	Fetal brain
Bcl2l1	MDGs	dn	Fetal brain
Bcl2l11	MDGs	dn	Fetal brain
Bcr	MDGs	dn	Fetal brain
Casp9	MDGs	dn	Fetal brain
Ccdc6	MDGs	dn	Fetal brain
Ccnd1	MDGs	dn	Fetal brain
Ccnd2	MDGs	dn	Fetal brain
Cdh1	MDGs	dn	Fetal brain
Cebpa	MDGs	dn	Fetal brain
Col4a1	MDGs	dn	Fetal brain
Col4a6	MDGs	dn	Fetal brain
Cpt2	MDGs	dn	Fetal brain
Creb3l2	MDGs	dn	Fetal brain
Dapk3	MDGs	dn	Fetal brain
Dhcr24	MDGs	dn	Fetal brain
Dhcr7	MDGs	dn	Fetal brain
Dll4	MDGs	dn	Fetal brain
E2f2	MDGs	dn	Fetal brain
Ednra	MDGs	dn	Fetal brain
Eif2ak3	MDGs	dn	Fetal brain
Fgf15	MDGs	dn	Fetal brain
Fgfr2	MDGs	dn	Fetal brain
Fgfr3	MDGs	dn	Fetal brain
Flt4	MDGs	dn	Fetal brain
Fn1	MDGs	dn	Fetal brain
Foxo1	MDGs	dn	Fetal brain
Fzd1	MDGs	dn	Fetal brain
Fzd10	MDGs	dn	Fetal brain
Fzd4	MDGs	dn	Fetal brain
Fzd5	MDGs	dn	Fetal brain
Fzd7	MDGs	dn	Fetal brain
Fzd9	MDGs	dn	Fetal brain
Gli2	MDGs	dn	Fetal brain
Gna11	MDGs	dn	Fetal brain
Gna12	MDGs	dn	Fetal brain
Gnas	MDGs	dn	Fetal brain
Gnb2	MDGs	dn	Fetal brain
Hey1	MDGs	dn	Fetal brain
Heyl	MDGs	dn	Fetal brain
Igf1r	MDGs	dn	Fetal brain
Il4ra	MDGs	dn	Fetal brain
Il6ra	MDGs	dn	Fetal brain
Il6st	MDGs	dn	Fetal brain
Insr	MDGs	dn	Fetal brain
Itgav	MDGs	dn	Fetal brain
Itpr2	MDGs	dn	Fetal brain
Jag1	MDGs	dn	Fetal brain
Jak1	MDGs	dn	Fetal brain
Jun	MDGs	dn	Fetal brain
Kcnk3	MDGs	dn	Fetal brain
Kif7	MDGs	dn	Fetal brain
Kit	MDGs	dn	Fetal brain
Lama2	MDGs	dn	Fetal brain
Lama4	MDGs	dn	Fetal brain
Lama5	MDGs	dn	Fetal brain
Lamc1	MDGs	dn	Fetal brain
Lamc2	MDGs	dn	Fetal brain
Lamc3	MDGs	dn	Fetal brain
Lbp	MDGs	dn	Fetal brain
Lef1	MDGs	dn	Fetal brain
Lpar1	MDGs	dn	Fetal brain
Lrp1	MDGs	dn	Fetal brain
Lrp2	MDGs	dn	Fetal brain
Met	MDGs	dn	Fetal brain
Mmp9	MDGs	dn	Fetal brain
Mtor	MDGs	dn	Fetal brain
Nos3	MDGs	dn	Fetal brain
Notch1	MDGs	dn	Fetal brain
Notch2	MDGs	dn	Fetal brain
Orai1	MDGs	dn	Fetal brain
Pbx1	MDGs	dn	Fetal brain
Pcsk9	MDGs	dn	Fetal brain
Pdgfra	MDGs	dn	Fetal brain
Peg12	MDGs	dn	Fetal brain
Pla2g4e	MDGs	dn	Fetal brain
Plpp3	MDGs	dn	Fetal brain
Pltp	MDGs	dn	Fetal brain
Prkaca	MDGs	dn	Fetal brain
Prkd2	MDGs	dn	Fetal brain
Rxra	MDGs	dn	Fetal brain
Slc27a4	MDGs	dn	Fetal brain
Slc2a1	MDGs	dn	Fetal brain
Slc4a2	MDGs	dn	Fetal brain
Slc4a4	MDGs	dn	Fetal brain
Slc4a5	MDGs	dn	Fetal brain
Slc9a1	MDGs	dn	Fetal brain
Smo	MDGs	dn	Fetal brain
Sort1	MDGs	dn	Fetal brain
Src	MDGs	dn	Fetal brain
Stat6	MDGs	dn	Fetal brain
Tcf7l1	MDGs	dn	Fetal brain
Tgfb1	MDGs	dn	Fetal brain
Tgfb2	MDGs	dn	Fetal brain
Tnfrsf1a	MDGs	dn	Fetal brain
Traf2	MDGs	dn	Fetal brain
Traf5	MDGs	dn	Fetal brain
Txnrd1	MDGs	dn	Fetal brain
Vav1	MDGs	dn	Fetal brain
Vav2	MDGs	dn	Fetal brain
Wnt5b	MDGs	dn	Fetal brain
Wnt6	MDGs	dn	Fetal brain
Wnt7a	MDGs	dn	Fetal brain
Rpl41	CDGs	up	Fetal brain
Rps3a1	CDGs	up	Fetal brain
Rps26	CDGs	up	Fetal brain
Rpl39	CDGs	up	Fetal brain
Eif3j1	CDGs	up	Fetal brain
Mrps33	CDGs	up	Fetal brain
Sec61g	CDGs	up	Fetal brain
Snrpe	CDGs	up	Fetal brain
Trbc2	CDGs	up	Fetal brain
Alas2	CDGs	up	Fetal brain
A230006K03Rik	CDGs	up	Fetal brain
Lsm5	CDGs	up	Fetal brain
Bc1	CDGs	up	Fetal brain
Tpt1-ps3	CDGs	up	Fetal brain
Gm11808	CDGs	up	Fetal brain
Gm7536	CDGs	up	Fetal brain
Gm10288	CDGs	up	Fetal brain
Gm15772	CDGs	up	Fetal brain
Gm15427	CDGs	up	Fetal brain
Gm10925	CDGs	up	Fetal brain
Gm10073	CDGs	up	Fetal brain
Gm9794	CDGs	up	Fetal brain
Gm10275	CDGs	up	Fetal brain
Rps16-ps2	CDGs	up	Fetal brain
Rpl37rt	CDGs	up	Fetal brain
Gm29216	CDGs	up	Fetal brain
Gm14303	CDGs	up	Fetal brain
Gm28437	CDGs	up	Fetal brain
Rpl17-ps10	CDGs	up	Fetal brain
Gm6204	CDGs	up	Fetal brain
Gm10221	CDGs	up	Fetal brain
Rpl38-ps2	CDGs	up	Fetal brain
Gm14539	CDGs	up	Fetal brain
Rps26-ps1	CDGs	up	Fetal brain
Gm2000	CDGs	up	Fetal brain
Rpl34-ps1	CDGs	up	Fetal brain
Gm4332	CDGs	up	Fetal brain
Gm14586	CDGs	up	Fetal brain
Rps24-ps3	CDGs	up	Fetal brain
Gm10443	CDGs	up	Fetal brain
Gm12918	CDGs	up	Fetal brain
Rps15a-ps7	CDGs	up	Fetal brain
Rpl36-ps12	CDGs	up	Fetal brain
Rpl36a-ps2	CDGs	up	Fetal brain
Gm16418	CDGs	up	Fetal brain
Gm2225	CDGs	up	Fetal brain
Rps25-ps1	CDGs	up	Fetal brain
Gm15421	CDGs	up	Fetal brain
Rpl3-ps2	CDGs	up	Fetal brain
Rps15-ps2	CDGs	up	Fetal brain
Gm5776	CDGs	up	Fetal brain
Rps10-ps1	CDGs	up	Fetal brain
Metap1d	CDGs	up	Fetal brain
Gm14253	CDGs	up	Fetal brain
Pdcd5-ps	CDGs	up	Fetal brain
Gm28438	CDGs	up	Fetal brain
Rpl7-ps7	CDGs	up	Fetal brain
9330162G02Rik	CDGs	up	Fetal brain
Gm9844	CDGs	up	Fetal brain
Rpsa-ps2	CDGs	up	Fetal brain
Ctxn2	CDGs	up	Fetal brain
Gm43712	CDGs	up	Fetal brain
Gm45855	CDGs	up	Fetal brain
Rpl32l	CDGs	up	Fetal brain
Gm6444	CDGs	up	Fetal brain
Gm16089	CDGs	up	Fetal brain
Gm4540	CDGs	up	Fetal brain
Gm8121	CDGs	up	Fetal brain
Gm14567	CDGs	up	Fetal brain
Nts	CDGs	up	Fetal brain
Rpl17-ps5	CDGs	up	Fetal brain
Gm8069	CDGs	up	Fetal brain
Gm5644	CDGs	up	Fetal brain
Gm7846	CDGs	up	Fetal brain
Gm10243	CDGs	up	Fetal brain
Gm11966	CDGs	up	Fetal brain
3632454L22Rik	CDGs	up	Fetal brain
Gm5566	CDGs	up	Fetal brain
Rpl35a-ps2	CDGs	up	Fetal brain
Gm44644	CDGs	up	Fetal brain
Ifi203	CDGs	up	Fetal brain
Angptl3	CDGs	up	Fetal brain
Gm11196	CDGs	up	Fetal brain
Gm14391	CDGs	up	Fetal brain
Cox20b	CDGs	up	Fetal brain
Gm38451	CDGs	up	Fetal brain
4930447F24Rik	CDGs	up	Fetal brain
Atpif1	EDGs	up	Fetal brain
Atp5e	MDGs	up	Fetal brain
Atp5j2	MDGs	up	Fetal brain
Atp5k	MDGs	up	Fetal brain
Cox7b	MDGs	up	Fetal brain
Gabrg1	MDGs	up	Fetal brain
Gng11	MDGs	up	Fetal brain
Ndufa1	MDGs	up	Fetal brain
Ndufa4	MDGs	up	Fetal brain
Ndufa5	MDGs	up	Fetal brain
Ndufc2	MDGs	up	Fetal brain
Uqcr11	MDGs	up	Fetal brain
Uqcrh	MDGs	up	Fetal brain
