## Supplementary material for "Role of Caveolin 1 in metabolic programming of fetal brain": Table S11

### Sheet: Sheet1
Number of genes of three groups showing common patterns of differential expression in the brain of Cav1-KO compared to WT mice in fetal and aging brain. The three groups of genes are: 1) genes epigenetically altered in the fetal brain (EDGs), 2) genes associated with deregulated metabolites in the fetal brain (MDGS), and 3) genes altered in the brain of Cav1-KO compared to WT mice both at the fet…
Brain stage	Gene type	Number of genes	Common pattern of differential expression in Cav1-KO compared to WT mice
Fetal brain	CDGs	203	dn
Fetal brain	EDGs	23	dn
Fetal brain	MDGs	119	dn
Fetal brain	CDGs	87	up
Fetal brain	EDGs	1	up
Fetal brain	MDGs	12	up
Aging brain	CDGs	240	dn
Aging brain	EDGs	19	dn
Aging brain	MDGs	36	dn
Aging brain	CDGs	50	up
Aging brain	EDGs	9	up
Aging brain	MDGs	24	up
